# The chaperone Jjj2 regulates nucleoporin condensation in budding yeast

**DOI:** 10.64898/2026.07.22.740058

**Authors:** A Agote-Aran, P Gallardo, R Mancini, J S Fischer, T Bergsma, F Montesi, L Lucius, K Keuenhof, E Lorentzon, F Uliana, J L Höög, LM Veenhoff, K Weis

## Abstract

Nuclear pore complexes (NPCs) mediate nucleocytoplasmic transport through a selective permeability barrier established by nucleoporins (Nups) that contain intrinsically disordered phenylalanine-glycine (FG) repeats. Due to these domains, FG-Nups are prone to condensation, with a potential to transition into insoluble aggregates. How cells keep FG-Nups in a soluble, functional state during NPC assembly and within the native NPC remains poorly understood. Here, we identify the uncharacterized yeast J-domain protein Jjj2 as a Nup chaperone. Disrupting Jjj2 function or its interaction with Hsp70 chaperones triggers the accumulation of newly synthesized Nups in cytoplasmic condensates. Conversely, Jjj2 overexpression suppresses Nup condensation but also disrupts the NPC permeability barrier and is highly toxic. Overall, our data show that Jjj2, in concert with Hsp70, controls Nup phase state. This activity must be tightly regulated; while Jjj2 prevents condensation of newly produced Nups, its overactivity compromises nucleocytoplasmic compartmentalization.
