## Supplementary Table 1 for "The chaperone Jjj2 regulates nucleoporin condensation in budding yeast"

### Sheet: earlyVSlate
Protein	Median enrichment early vs. Late tier Nup (log2 ratio)	SD early vs. Late tier Nup	Rank
HER1	2.60846	0.415251	1
BRL1	2.43629	0.327526	2
YLR072W	2.05707	0.214825	3
YGR266W	1.98883	0.13405	4
MNN10	1.91757	0.514489	5
JJJ2	1.84719	0.42752	6
KTR1	1.81019	0.114997	7
PET127	1.78541	0.203277	8
MYO2	1.78101	0.0130658	9
GPI17	1.75432	0.336888	10
MPS3	1.75133	0.185185	11
FMP25	1.74186	0.0783394	12
RAD9	1.70398	0.392248	13
GPI16	1.70229	0.302546	14
ERP1	1.69036	0.0761318	15
NMD3	1.67236	0.202898	16
GLE1	1.67071	0.324824	17
PGA3	1.6582	0.13917	18
GSF2	1.60906	0.0894169	19
DYN2	1.57081	0.389803	20
PHO84	1.55961	0.0479779	21
QCR2	1.54848	0.255192	22
SPC110	1.5121	0.142923	23
MSC3	1.50704	0.33245	24
BBP1	1.49118	0.199866	25
SAC1	1.48463	0.247141	26
PDR5	1.45555	0.313799	27
NUD1	1.43426	0.0939396	28
ERV46	1.40956	0.142738	29
BUB2	1.40345	0.0968866	30
MNN9	1.40022	0.113682	31
PHO8	1.38987	0.112042	32
COR1	1.38293	0.102017	33
TOR1	1.37604	0.12225	34
MPS2	1.36974	0.193612	35
PHO88	1.36468	0.272619	36
MNN11	1.3618	0.140329	37
SPC98	1.35704	0.023189	38
RPM2	1.34439	0.119884	39
SPC72	1.33118	0.185374	40
SPC42	1.32924	0.0891138	41
KRE2	1.32121	0.141206	42
RAD52	1.31525	0.12172	43
FKS1	1.3086	0.0201738	44
CNM67	1.30618	0.134153	45
SPC97	1.29707	0.104808	46
TUB4	1.29492	0.14234	47
PIF1	1.29366	0.150249	48
RPP2B	1.29316	0.116039	49
ARX1	1.28382	0.217269	50
PMT2	1.28355	0.311075	51
RNQ1	1.28192	0.0578812	52
SPC29	1.27756	0.225015	53
CRN1	1.273	0.0976749	54
EMP24	1.26401	0.0464453	55
CBP2	1.25486	0.114563	56
MGM101	1.24695	0.191115	57
NBP1	1.24521	0.155394	58
RSM25	1.23595	0.0596253	59
SFI1	1.23186	0.127303	60
DCP2	1.22931	0.0558301	61
RMD9	1.22898	0.0674686	62
TGL4	1.22729	0.0964394	63
HOC1	1.20868	0.115127	64
GNP1	1.20718	0.115148	65
TMA64	1.19827	0.0216077	66
EDC3	1.18953	0.0331512	67
SEC16	1.18241	0.0550827	68
RSM7	1.1806	0.135987	69
APE1	1.17743	0.335909	70
VAN1	1.17064	0.0749871	71
MIC60	1.16875	0.0740143	72
MRP4	1.16312	0.127886	73
KAR1	1.15498	0.092809	74
TCO89	1.15223	0.0866789	75
RIM1	1.15205	0.322383	76
CHS3	1.14967	0.0252051	77
HMG2	1.14796	0.230441	78
BFA1	1.14198	0.169224	79
ITR1	1.14094	0.121037	80
LST8	1.14076	0.0826547	81
TGL5	1.13173	0.0750488	82
MDN1	1.12641	0.128635	83
PBP4	1.1168	0.0916895	84
FMP27	1.11528	0.384573	85
HEK2	1.11081	0.10278	86
CMD1	1.10694	0.131756	87
AVO1	1.10015	0.174527	88
MGS1	1.09813	0.133065	89
BRE5	1.09553	0.0684332	90
BFR1	1.09337	0.0796031	91
MYO4	1.08952	0.0532975	92
ANP1	1.08874	0.0644288	93
NTE1	1.08798	0.125491	94
BCK1	1.08616	0.100668	95
RTN1	1.08601	0.245027	96
PHB2	1.08247	0.135423	97
CDC12	1.07677	0.200259	98
RVS167	1.07645	0.295475	99
SEC6	1.06853	0.0451291	100
GAS1	1.06003	0.318554	101
SEA4	1.05805	0.00583565	102
RSM23	1.05578	0.0588939	103
MRPS35	1.05289	0.0446715	104
EPS1	1.05128	0.0440564	105
SHE3	1.04735	0.0779259	106
PAN1	1.04595	0.0772336	107
HMG1	1.0454	0.189576	108
SCP160	1.04208	0.0455468	109
PMT4	1.04042	0.200008	110
NPR3	1.03936	0.0358379	111
YVC1	1.03918	0.146736	112
PBP1	1.03742	0.11236	113
TOR2	1.03401	0.0984387	114
RCF2	1.03286	0.199402	115
DCP1	1.02769	0.0958552	116
YCK2	1.02274	0.359957	117
MRPL40	1.0227	0.138084	118
YPP1	1.01741	0.0204169	119
DFM1	1.0137	0.159388	120
CHS2	1.0132	0.0948684	121
NSG1	1.00683	0.213115	122
RPP0	0.999915	0.103195	123
CDC15	0.990035	0.143306	124
VTC4	0.989664	0.175991	125
MYO1	0.985257	0.0563742	126
NCP1	0.984092	0.110706	127
APC1	0.983543	0.0673634	128
MBF1	0.978989	0.245153	129
MPH1	0.976751	0.105632	130
RPS3	0.97605	0.0941848	131
NAB6	0.970326	0.033577	132
CDC5	0.96132	0.16911	133
MTC5	0.960457	0.159912	134
PAT1	0.952224	0.114512	135
RSM28	0.949596	0.0855149	136
PAM1	0.947372	0.0820505	137
MRP7	0.946953	0.00188415	138
MSH3	0.941308	0.0909607	139
VPH1	0.940005	0.0768681	140
SLA2	0.939554	0.140725	141
PHB1	0.939417	0.0778701	142
SLF1	0.937978	0.0480113	143
SKI3	0.935955	0.0599337	144
MRP51	0.928728	0.138203	145
NAM9	0.92788	0.14231	146
NMA1	0.927478	0.151622	147
STT4	0.926687	0.0754851	148
KOG1	0.922258	0.493865	149
LAS17	0.922165	0.0268115	150
NAT1	0.917313	0.0994628	151
DEF1	0.917246	0.172291	152
SFL1	0.915982	1.11962	153
STI1	0.912857	0.0878563	154
SEG1	0.912623	0.279815	155
COY1	0.909908	0.0713214	156
CLU1	0.908504	0.0420734	157
TCB3	0.90777	0.0291815	158
PIL1	0.907565	0.263973	159
HSL7	0.907174	0.0807465	160
PCT1	0.904979	0.29666	161
SRP101	0.904671	0.0510487	162
FAR8	0.902824	0.0837128	163
FAS1	0.902595	0.104409	164
LPD1	0.900589	0.0171749	165
VMA6	0.899698	0.235676	166
SLC1	0.888866	0.130872	167
RBG1	0.888083	0.0698168	168
ACC1	0.88602	0.14754	169
TCB2	0.884742	0.018554	170
YGR042W	0.88383	0.106906	171
MRH1	0.8802	0.156659	172
RPS1A	0.879523	0.0870749	173
RFA1	0.877504	0.190537	174
TYW1	0.877234	0.122874	175
SAP185	0.876889	0.179843	176
PDB1	0.874495	0.0661007	177
IML1	0.873695	0.0676495	178
MRPL10	0.871608	0.0609201	179
ECM33	0.86618	0.347253	180
TOM40	0.861412	0.222337	181
PMA1	0.857558	0.19424	182
HEH2	0.853913	0.205078	183
BEM1	0.844644	0.0919963	184
PAB1	0.844414	0.00239075	185
TIF4631	0.84309	0.0759123	186
MNN1	0.842845	0.0652285	187
RFA2	0.841591	0.198843	188
RPL5	0.837628	0.144988	189
NPR2	0.835445	0.0594097	190
YER077C	0.834209	0.115877	191
RPS2	0.831035	0.0637682	192
ADE5	0.826678	0.212406	193
RHO1	0.825135	0.365256	194
LAT1	0.824575	0.0344365	195
RPS15	0.822104	0.163317	196
STT3	0.818057	0.15927	197
RPS1B	0.816497	0.0901395	198
TRS120	0.814665	0.0960054	199
ADE3	0.808192	0.0833674	200
NOT3	0.807208	0.14076	201
RPL24B	0.806552	0.0442135	202
SPF1	0.804822	0.12985	203
RPL38	0.804777	0.173185	204
SEC63	0.801364	0.0946305	205
ASC1	0.800604	0.0801218	206
MRPS18	0.800488	0.0686303	207
RPL26A	0.798435	0.0651959	208
RPL24A	0.797577	0.083777	209
EFR3	0.797224	0.0553032	210
ALK1	0.796034	0.10461	211
STM1	0.795622	0.0918608	212
CHC1	0.795345	0.142918	213
FAS2	0.794398	0.161582	214
LSM4	0.794216	0.107278	215
MTR2	0.793935	0.373357	216
RPL4A	0.793513	0.080332	217
RPO41	0.791937	0.0791363	218
HEL2	0.789718	0.155318	219
MDM38	0.785705	0.0667723	220
SLK19	0.785289	0.0626787	221
SRS2	0.785126	0.087449	222
MRPL3	0.783213	0.0881119	223
VTC3	0.781808	0.259062	224
OMS1	0.77887	0.0322975	225
MGR1	0.777737	0.0979192	226
MOT2	0.776896	0.0606015	227
END3	0.776466	0.174555	228
FAB1	0.77498	0.0753168	229
AXL1	0.771657	0.15308	230
CDC27	0.768968	0.112109	231
RPL37A	0.768533	0.0630893	232
SYH1	0.766676	0.0563246	233
YKL077W	0.765526	0.0295366	234
IMD4	0.763555	0.128757	235
SRO9	0.760898	0.209019	236
CDC31	0.760404	0.163332	237
RNR2	0.759739	0.228593	238
RPS20	0.758008	0.105871	239
SEC21	0.754151	0.114467	240
NAM7	0.752943	0.0397372	241
SEC27	0.752575	0.0656043	242
IRA1	0.749762	0.0322515	243
AKL1	0.746955	0.0480451	244
IRA2	0.74506	0.0860035	245
SCJ1	0.743262	0.0710015	246
IST2	0.740599	0.208195	247
ARO8	0.739989	0.297514	248
MSB1	0.734983	0.0228775	249
MRPL22	0.729106	0.134604	250
NOT5	0.729058	0.140129	251
CDC39	0.727864	0.0840102	252
STE11	0.727409	0.0791339	253
CYR1	0.726367	0.211197	254
KTR3	0.725854	0.0623862	255
MIR1	0.72305	0.236853	256
VTC2	0.718958	0.0977121	257
BUD3	0.718828	0.0747821	258
PAL1	0.715072	0.150194	259
YGR026W	0.714499	0.125939	260
PTK2	0.712006	0.0629574	261
WBP1	0.709267	0.0989281	262
XRN1	0.709241	0.0952269	263
SVL3	0.708626	0.102009	264
CDC16	0.707243	0.00787361	265
BOI2	0.705013	0.0362879	266
TIM21	0.704307	0.102331	267
LSM1	0.703913	0.0934042	268
VPS3	0.703655	0.0924084	269
UBP3	0.700651	0.0984994	270
MKT1	0.699331	0.105781	271
YDR239C	0.698097	0.0943664	272
CDC3	0.690844	0.0963564	273
MSH2	0.690812	0.165031	274
TIF4632	0.690442	0.123633	275
NUM1	0.688367	0.0658584	276
SMY2	0.688347	0.0302909	277
ERJ5	0.683821	0.125921	278
MSS4	0.683428	0.0973916	279
PUF3	0.683128	0.0407204	280
PCS60	0.683046	0.0549209	281
VAC8	0.677376	0.11036	282
POR1	0.67617	0.17379	283
SLH1	0.674228	0.0971668	284
GCD6	0.67256	0.0995351	285
TAO3	0.669786	0.100168	286
RPL28	0.666826	0.0842733	287
CDC11	0.666488	0.157778	288
SHS1	0.666317	0.093348	289
RPL26B	0.666268	0.0217624	290
VPS16	0.664026	0.492903	291
UBR1	0.659525	0.151661	292
BNI1	0.658877	0.0739824	293
SHE10	0.658839	0.399851	294
MSC6	0.65722	0.0487567	295
SKT5	0.656964	0.102609	296
RPL4B	0.656179	0.0761752	297
CBK1	0.653851	0.0551356	298
DID2	0.651275	0.0771621	299
SBE22	0.650125	0.132243	300
LSP1	0.646435	0.337024	301
RPL6B	0.645113	0.108123	302
RPL10	0.64334	0.105677	303
ENT2	0.641906	0.163676	304
SBP1	0.640836	0.0353863	305
RFA3	0.639659	0.0994387	306
CDC10	0.636331	0.116541	307
SEC3	0.635649	0.0478631	308
SKI2	0.632488	0.0727527	309
CBR1	0.628397	0.0773738	310
MSH6	0.627941	0.139214	311
HSP60	0.626055	0.177279	312
PEP5	0.625673	0.0752576	313
EIS1	0.625389	0.127663	314
RET2	0.622531	0.108636	315
SEC15	0.622175	0.144389	316
SSA2	0.621195	0.0850955	317
TRS31	0.618089	0.0641238	318
SEC26	0.617617	0.0949592	319
BZZ1	0.61743	0.208997	320
BEM3	0.616218	0.301398	321
KAR2	0.615554	0.0483582	322
VPS13	0.613309	0.0528928	323
SLA1	0.613289	0.0524419	324
IST1	0.611264	0.0771871	325
YDJ1	0.608442	0.052195	326
PUF2	0.608158	0.084941	327
CDC48	0.606847	0.164517	328
RPS12	0.60365	0.0680206	329
IVY1	0.603315	0.182413	330
STU2	0.600073	0.0965406	331
RPL8B	0.597146	0.035574	332
DNA2	0.595838	0.0579415	333
ACK1	0.593704	0.0141782	334
PDA1	0.593241	0.0349757	335
CUE3	0.591684	0.0883955	336
RAD50	0.588683	0.0708583	337
RPS31	0.582121	0.104079	338
RPL32	0.581228	0.141852	339
RVS161	0.575359	0.18627	340
FAA4	0.573194	0.225396	341
YGL082W	0.572775	0.124251	342
ETR1	0.572358	0.0978413	343
ILV3	0.566954	0.337938	344
SSE1	0.565549	0.110285	345
SEC5	0.565376	0.0677983	346
MRPL11	0.564727	0.0967667	347
UBP15	0.563633	0.0851325	348
TRS130	0.562709	0.0235552	349
RPL6A	0.561016	0.0510419	350
NPR1	0.557413	0.0266216	351
VAM6	0.555734	0.106726	352
NMD2	0.554788	0.164678	353
SSZ1	0.554287	0.257717	354
BEM2	0.549327	0.0840094	355
TOM70	0.54808	0.251748	356
VPS41	0.544494	0.0516351	357
YML6	0.543799	0.0645415	358
MRP1	0.541943	0.15215	359
APL5	0.540551	0.0641025	360
RPL8A	0.538726	0.11779	361
NUG1	0.537215	0.192384	362
SSD1	0.534658	0.0372158	363
MSS116	0.53219	0.0867796	364
YGR130C	0.531251	0.150247	365
BMH1	0.530446	0.238511	366
MRN1	0.529398	0.0821434	367
KGD1	0.524162	0.0667026	368
SYP1	0.522191	0.043142	369
MRPL1	0.521316	0.053382	370
YHR127W	0.52119	0.183602	371
BUD6	0.519862	0.167359	372
BUL1	0.519462	0.0552587	373
YNR021W	0.517809	0.135274	374
SSB2	0.517108	0.125895	375
LSM12	0.515868	0.0990399	376
SUP45	0.515426	0.0454636	377
CCR4	0.515035	0.0620754	378
FUN12	0.514995	0.341334	379
URA2	0.514978	0.176085	380
OSH2	0.513269	0.0811877	381
YPL245W	0.511391	0.112976	382
NEW1	0.508777	0.188097	383
IMD3	0.507843	0.00206988	384
SRC1	0.499662	0.252683	385
VPS33	0.498073	0.0615198	386
RPL16A	0.4974	0.169263	387
KSP1	0.497035	0.102187	388
TCB1	0.496994	0.018558	389
GCN1	0.495127	0.159124	390
SAP1	0.494472	0.160612	391
ASK10	0.493292	0.0494358	392
RPL25	0.49296	0.141962	393
CDC24	0.492369	0.0581222	394
YHM2	0.491699	0.121882	395
YLR419W	0.489018	0.0356943	396
EXO84	0.488898	0.102645	397
SEC14	0.485789	0.381409	398
SLM1	0.482138	0.0149807	399
RPL14A	0.482076	0.0930006	400
CUZ1	0.478513	0.130905	401
NAB2	0.477948	0.37594	402
RPS29A	0.474631	0.146955	403
RGC1	0.473038	0.0355715	404
BMH2	0.472651	0.301711	405
PKC1	0.472108	0.0386069	406
SIS1	0.471859	0.137392	407
SCD6	0.470454	0.173322	408
YPT1	0.468606	0.212992	409
RPG1	0.466853	0.0903182	410
SPA2	0.466629	0.0463024	411
RPL3	0.465836	0.0658849	412
IDP1	0.463476	0.105464	413
PEP3	0.459912	0.0357935	414
PUS7	0.458201	0.0688503	415
CEX1	0.456611	0.0249244	416
RQC2	0.454736	0.246686	417
PGC1	0.446718	0.136007	418
RLI1	0.446682	0.0920251	419
COP1	0.446192	0.0789782	420
LSG1	0.445966	0.247346	421
MYO3	0.445598	0.0750358	422
SNF1	0.442524	0.243307	423
CCT8	0.441411	0.145869	424
PHO86	0.441201	0.150817	425
TPD3	0.438981	0.302919	426
PSP2	0.437782	0.105452	427
CHO2	0.437427	0.254731	428
NDE1	0.436707	0.196729	429
IKI3	0.435874	0.0753952	430
STU1	0.433716	0.0551866	431
ARP2	0.431854	0.297399	432
KGD2	0.430364	0.153256	433
GIN4	0.425762	0.0409688	434
SSB1	0.425464	0.0663092	435
CIN8	0.42541	0.184154	436
WHI3	0.420831	0.148131	437
SKG3	0.42018	0.0855173	438
ODC2	0.41997	0.187006	439
RPS7B	0.419071	0.119836	440
PFK2	0.41662	0.208712	441
APL6	0.415498	0.0793962	442
YLR422W	0.41212	0.0463362	443
SEC28	0.410581	0.131823	444
VPS54	0.410421	0.0314876	445
YRA1	0.406439	0.23481	446
ADE6	0.40634	0.277253	447
MDJ1	0.405342	0.0488434	448
MMS1	0.404574	0.0845248	449
RPS7A	0.403623	0.237887	450
VPS1	0.402698	0.0374154	451
KAR3	0.401882	0.0800932	452
RPL16B	0.398567	0.104665	453
ROD1	0.396959	0.0833949	454
KEL1	0.392517	0.0932209	455
ARO1	0.390486	0.245826	456
RPS29B	0.387759	0.153362	457
RPS5	0.386628	0.123793	458
IPI3	0.385427	0.176397	459
ROM2	0.382265	0.110508	460
GND1	0.381645	0.198603	461
GCN2	0.380081	0.0889158	462
DOP1	0.379268	0.0367821	463
SSA1	0.37733	0.0979792	464
GCD7	0.376073	0.193383	465
HRR25	0.374876	0.139957	466
EDE1	0.374349	0.373401	467
MIS1	0.371963	0.0638271	468
NTH1	0.369602	0.120783	469
ARD1	0.368604	0.0254356	470
TSR1	0.367618	0.100384	471
SSC1	0.366806	0.0450775	472
RHO5	0.366529	0.224324	473
GLO3	0.365948	0.112952	474
GCD1	0.364579	0.179621	475
DED1	0.363565	0.0980551	476
GDE1	0.363451	0.158724	477
WHI2	0.358644	0.116014	478
SCS2	0.358629	0.0576389	479
ELP3	0.358223	0.11218	480
PRT1	0.357869	0.166864	481
TUF1	0.357145	0.263808	482
YKR023W	0.356374	0.112376	483
SEC7	0.351809	0.204746	484
HSP82	0.345601	0.254041	485
TOM1	0.340889	0.128265	486
ARP3	0.337733	0.290271	487
THS1	0.337024	0.149227	488
ZUO1	0.336013	0.222065	489
GCD2	0.334404	0.204757	490
SHM1	0.333031	0.256311	491
RDH54	0.332199	0.107348	492
RPS13	0.330938	0.0705421	493
YIL108W	0.33061	0.109768	494
VID27	0.329963	0.211325	495
RFC5	0.329359	0.0820776	496
ELP2	0.323582	0.165345	497
DHH1	0.323137	0.131746	498
CCT4	0.321322	0.210449	499
SEC8	0.31884	0.0155982	500
CCT6	0.317806	0.261594	501
SEC31	0.315474	0.147725	502
TIF34	0.313521	0.125609	503
POL2	0.310347	0.0329711	504
FUN30	0.309776	0.044155	505
PBS2	0.30798	0.117985	506
OLE1	0.307869	0.259926	507
ENT5	0.307607	0.0351148	508
FRA1	0.305834	0.0381999	509
NAP1	0.305714	0.103289	510
MDG1	0.302474	0.203408	511
TIF35	0.300603	0.152649	512
RSP5	0.300253	0.0756379	513
SEC1	0.299498	0.0842764	514
RPL30	0.297822	0.0814499	515
PHO81	0.296565	0.152702	516
CCT5	0.296001	0.348987	517
KIN4	0.294018	0.0320502	518
ATP2	0.292771	0.282874	519
IMH1	0.292028	0.026284	520
ASP1	0.28953	0.350066	521
ALY2	0.289393	0.0311467	522
LDB19	0.285833	0.230544	523
CCT2	0.285482	0.195288	524
BIM1	0.285004	0.147411	525
GCN20	0.283371	0.258827	526
RFC1	0.282767	0.0327321	527
MET6	0.279281	0.245009	528
HSV2	0.279013	0.411249	529
RFC2	0.278553	0.0500844	530
CDC1	0.277395	0.0752357	531
RGD1	0.277367	0.158496	532
TCP1	0.275745	0.205659	533
YOR093C	0.274814	0.016073	534
MON2	0.273068	0.102386	535
IDH2	0.272703	0.324417	536
BBC1	0.271173	0.203195	537
THP1	0.269773	0.373246	538
ECM32	0.269183	0.16373	539
OSH3	0.268639	0.241296	540
PEP4	0.268378	0.24951	541
CCT3	0.263448	0.431403	542
YCR087C-A	0.263042	0.347726	543
LOA1	0.261405	0.0522238	544
SRP72	0.258237	0.0423563	545
GLT1	0.257952	0.304087	546
SRP68	0.257482	0.173172	547
SRV2	0.257258	0.253717	548
TIF3	0.256533	0.0858887	549
SUB1	0.256031	0.0747434	550
RFC3	0.256015	0.0412285	551
ARC35	0.255118	0.289329	552
STE20	0.254851	0.0217453	553
SAC3	0.254063	0.32481	554
GDI1	0.251969	0.316461	555
FOL2	0.250783	0.203684	556
APE2	0.2503	0.439219	557
GGC1	0.249786	0.325803	558
SEC23	0.248783	0.224188	559
SEC4	0.245414	0.208717	560
PFK1	0.243605	0.263073	561
GIP3	0.242908	0.0828261	562
RIX7	0.242043	0.136529	563
NUR1	0.241137	0.0772815	564
MAG2	0.240774	0.0454613	565
ARO10	0.240255	0.235419	566
LSB3	0.239553	0.0780352	567
SRP54	0.238965	0.11932	568
VPS15	0.237658	0.0730799	569
TIF5	0.233809	0.194425	570
GCD10	0.227374	0.149077	571
DDI1	0.226682	0.177662	572
GEA2	0.221954	0.220572	573
WTM1	0.220367	0.19906	574
DLD3	0.22023	0.340871	575
GVP36	0.218496	0.384848	576
HOM2	0.211483	0.329642	577
HAL5	0.211284	0.0520265	578
PDI1	0.210049	0.187821	579
RTS1	0.200443	0.0561478	580
APL3	0.195152	0.100063	581
HSC82	0.194253	0.161415	582
HOM6	0.19198	0.37377	583
CBP3	0.191726	0.0121966	584
NIP1	0.191131	0.0859611	585
SUP35	0.18701	0.0180061	586
APM3	0.183337	0.108696	587
CYK3	0.183287	0.0811884	588
PRP28	0.181363	0.0451386	589
GPB1	0.179647	0.0284927	590
MHP1	0.177593	0.157318	591
LAA1	0.176591	0.180066	592
AAT2	0.172734	0.363907	593
CDC55	0.172574	0.156437	594
TUB2	0.1721	0.25224	595
MET17	0.171722	0.29806	596
MSH1	0.168908	0.0299277	597
ECM21	0.168015	0.0716573	598
ACO1	0.1662	0.352082	599
TDH3	0.163035	0.241309	600
ADE4	0.161009	0.253628	601
EAP1	0.159656	0.11134	602
RFC4	0.157774	0.0631694	603
GGA2	0.15659	0.175219	604
SEC53	0.15535	0.367142	605
HRK1	0.152182	0.148209	606
PGI1	0.1515	0.208042	607
THR4	0.14897	0.53605	608
SGV1	0.148231	0.0765897	609
KES1	0.14664	0.261929	610
FAA1	0.144634	0.277491	611
AGE2	0.144418	0.164274	612
MYO5	0.143684	0.0251633	613
ILV1	0.13672	0.30579	614
YRA2	0.132024	0.109755	615
ARG5	0.128849	0.2714	616
SER3	0.127404	0.496586	617
KIN2	0.123961	0.0507761	618
RPL15A	0.118146	0.0509667	619
LIP5	0.115772	0.101429	620
NOG2	0.112843	0.119744	621
SMC6	0.112743	1.44931	622
PRP2	0.112429	0.108066	623
APL4	0.111355	0.186742	624
TPI1	0.10946	0.28608	625
IPP1	0.108871	0.170082	626
CKA2	0.107059	0.413806	627
ARO9	0.105208	0.225882	628
GLN1	0.102763	0.241448	629
PUS1	0.101134	0.217575	630
SST2	0.101016	0.118194	631
SGS1	0.100964	0.0651215	632
RNR1	0.100622	0.477509	633
SDA1	0.0998025	0.0797317	634
BUD2	0.0997949	0.0576616	635
SFB3	0.0913211	0.249806	636
GDH1	0.0909561	0.242156	637
NRP1	0.0889169	0.243764	638
MES1	0.0857775	0.425599	639
RPL21B	0.0853272	0.20511	640
RTG2	0.085124	0.160029	641
CRP1	0.0846254	0.220134	642
DBF2	0.0845441	0.196357	643
MDM20	0.0835781	0.208459	644
APL2	0.0814323	0.201156	645
NCL1	0.0803441	0.205704	646
APA1	0.0786402	0.358825	647
CYC8	0.0768468	0.11168	648
HRP1	0.0740161	0.171247	649
ADO1	0.0737292	0.364399	650
YTA12	0.0703086	0.505879	651
RNT1	0.0702409	0.0755259	652
DUF1	0.0696593	0.11986	653
ADE13	0.0694065	0.262348	654
AFG2	0.0686841	0.309738	655
ATP1	0.0684192	0.320991	656
INP52	0.0662491	0.105727	657
CPR6	0.0642713	0.403	658
NMA111	0.0639023	0.371836	659
ECM25	0.0635879	0.172807	660
CDC33	0.062866	0.180092	661
ENO2	0.0617505	0.392686	662
VPS29	0.0604982	0.0780807	663
PDC2	0.0591381	0.174538	664
CCT7	0.0577686	0.310549	665
SFB2	0.0570882	0.0407165	666
RPL36B	0.0513159	0.0821355	667
YGR054W	0.0508878	0.365045	668
PUB1	0.0490534	0.335106	669
ILS1	0.048477	0.297504	670
PPZ1	0.0483097	0.0707421	671
ACT1	0.0404909	0.17899	672
VMA2	0.0369184	0.33905	673
RRB1	0.036409	0.0471561	674
GCD11	0.0349381	0.179624	675
HIS4	0.029186	0.425694	676
ILV5	0.0274	0.405389	677
GLY1	0.0250131	0.451468	678
PRP8	0.0224369	0.0270814	679
TPS3	0.0217426	0.242677	680
SRB8	0.0203822	0.0596209	681
TMA19	0.0196356	0.32746	682
ADH3	0.0175109	0.404769	683
SYF1	0.0170957	0.142676	684
ALA1	0.0141842	0.368246	685
ALD4	0.0129933	0.407118	686
PEP8	0.011253	0.106971	687
TEX1	0.0107675	0.167535	688
ARC1	0.0102633	0.383379	689
RCM1	0.00947188	0.202171	690
SUI3	0.00585369	0.258966	691
TKL1	0.00452095	0.395155	692
SEC24	0.00336371	0.195442	693
ELP4	0.00296002	0.199716	694
DBP2	0.00180127	0.0609567	695
PRP16	0.000416331	0.0683095	696
TOD6	-0.000203255	0.0571555	697
VPS35	-0.0007583	0.0748313	698
JSN1	-0.00740316	0.182703	699
RNR4	-0.00890803	0.293933	700
PET9	-0.0114253	0.370119	701
DNM1	-0.01465	0.335675	702
ERG6	-0.0164145	0.326959	703
ERG20	-0.0164802	0.290007	704
PDC1	-0.0184141	0.2274	705
ADE1	-0.0204694	0.360623	706
AIM9	-0.0223759	0.417869	707
CBP6	-0.0227036	0.0218913	708
GUA1	-0.0251144	0.483173	709
SEC18	-0.0261389	0.154212	710
TIF6	-0.0264927	0.0723446	711
PGK1	-0.0300989	0.262111	712
RIF1	-0.0330496	0.213088	713
ECM29	-0.0331072	0.106678	714
VAS1	-0.0344624	0.426087	715
DBP10	-0.0347234	0.070161	716
PHO4	-0.0356926	0.119403	717
ZPR1	-0.0359681	0.535006	718
MAE1	-0.0373234	0.140316	719
SCH9	-0.0380278	0.124777	720
CPS1	-0.0388767	0.140337	721
ECM10	-0.0393804	0.12193	722
TMA22	-0.0396643	0.202441	723
PRS3	-0.040997	0.350831	724
ASN1	-0.0410414	0.449166	725
ARB1	-0.0449475	0.261201	726
TRP5	-0.0449752	0.481993	727
VIP1	-0.046694	0.0203236	728
URA1	-0.0468942	0.284927	729
RCK2	-0.0475325	0.185955	730
CHS5	-0.0495373	0.169505	731
ACE2	-0.050305	0.0635204	732
GET4	-0.0506068	0.303844	733
THP2	-0.0555032	0.116502	734
CYS3	-0.0599846	0.300689	735
PRS5	-0.0636079	0.322708	736
GBP2	-0.063951	0.0341741	737
KRE28	-0.0641634	0.0388309	738
RLP24	-0.0645518	0.156632	739
AHA1	-0.0659728	0.431031	740
RAT1	-0.0666788	0.0328062	741
LYS12	-0.067074	0.432611	742
ACS2	-0.0685169	0.317578	743
SUI2	-0.0688556	0.145607	744
ADK1	-0.0690741	0.48015	745
IXR1	-0.0700702	0.0536643	746
PRP22	-0.0715403	0.0595148	747
MPD1	-0.0783406	0.0928934	748
HSP78	-0.0809173	0.394721	749
ERG10	-0.0813045	0.330883	750
DPB2	-0.081636	0.161489	751
ETT1	-0.085235	0.2398	752
YPK1	-0.085573	0.145271	753
PRO3	-0.085725	0.336034	754
PUF4	-0.0908675	0.135711	755
SQS1	-0.0928893	0.0939603	756
NPL3	-0.0934037	0.112379	757
CYS4	-0.0949574	0.377579	758
TUB1	-0.0951355	0.27687	759
SAH1	-0.0951462	0.291035	760
NSE1	-0.0961706	0.053888	761
SAR1	-0.0964016	0.349113	762
MEC1	-0.0968628	0.0323561	763
ADR1	-0.0976993	0.023204	764
UGP1	-0.0984943	0.0447007	765
GPP1	-0.0987801	0.243378	766
POL1	-0.0999277	0.0320763	767
ALD6	-0.101637	0.270898	768
FAA3	-0.103591	0.0106497	769
TIF11	-0.1039	0.208604	770
MAP1	-0.10753	0.345515	771
ADH1	-0.107557	0.263794	772
YRB2	-0.109019	0.293138	773
HSP104	-0.110322	0.387136	774
ABP1	-0.11094	0.27425	775
FKH1	-0.118143	0.116093	776
LCD1	-0.118337	0.233687	777
TMA108	-0.120761	0.321579	778
VMA5	-0.124	0.429143	779
DOT6	-0.125022	0.0207432	780
NOG1	-0.125929	0.255456	781
CDC60	-0.127814	0.431394	782
AME1	-0.130289	0.573608	783
TDA9	-0.130422	0.0898692	784
SMC4	-0.131084	0.0860446	785
UBA1	-0.131133	0.393863	786
MFT1	-0.137506	0.107356	787
GUS1	-0.140063	0.375017	788
GFA1	-0.140165	0.360002	789
GLN4	-0.140748	0.163412	790
CKA1	-0.141762	0.0603058	791
CHA4	-0.143169	0.0981609	792
PTA1	-0.14798	0.14943	793
ASN2	-0.150392	0.384207	794
NSA2	-0.150792	0.188847	795
MPE1	-0.155063	0.151789	796
YKU70	-0.158134	0.221477	797
CEF1	-0.160778	0.0760655	798
PAP1	-0.160954	0.154458	799
NOC3	-0.161246	0.144131	800
RAD27	-0.162802	0.0465234	801
SUB2	-0.163189	0.0415337	802
RPN1	-0.165138	0.180675	803
MAK11	-0.168391	0.0635902	804
PTI1	-0.168592	0.212779	805
CDC19	-0.172618	0.382084	806
PAP2	-0.176137	0.106227	807
BCY1	-0.1766	0.248433	808
TEF4	-0.181157	0.351114	809
NOB1	-0.183917	0.103226	810
SMC5	-0.185212	0.124286	811
WRS1	-0.190656	0.4564	812
TYS1	-0.19252	0.320584	813
REF2	-0.194532	0.152179	814
TOP3	-0.198965	0.0507374	815
BRR2	-0.200723	0.0471533	816
GCN3	-0.201904	0.216708	817
AHP1	-0.205082	0.307198	818
CBC2	-0.207086	0.113008	819
TAL1	-0.207148	0.264877	820
NSA1	-0.207232	0.0976105	821
SRP14	-0.207749	0.156259	822
KEL3	-0.208204	0.131315	823
MCK1	-0.208717	0.290902	824
SES1	-0.208995	0.403191	825
FKH2	-0.209894	0.182672	826
YKT6	-0.211409	0.230233	827
CWC22	-0.213042	0.0529137	828
ALD5	-0.213393	0.325384	829
YEF3	-0.213475	0.286085	830
CIT1	-0.21349	0.357363	831
RTT103	-0.21506	0.279586	832
TUP1	-0.217142	0.126849	833
ILV2	-0.218886	0.376075	834
VMA8	-0.220076	0.244504	835
MGA2	-0.230154	0.184673	836
SAC6	-0.230493	0.401672	837
IDH1	-0.231628	0.346152	838
VMA13	-0.232327	0.411192	839
YKU80	-0.233492	0.0846236	840
VMA4	-0.234143	0.426229	841
FRS2	-0.23514	0.317808	842
CKB2	-0.237956	0.0486086	843
INP53	-0.238059	0.235347	844
RIX1	-0.239022	0.175359	845
RAI1	-0.2395	0.128093	846
LSC1	-0.243429	0.438816	847
POL5	-0.245655	0.0375027	848
HRB1	-0.246384	0.0455099	849
THO2	-0.248454	0.188392	850
FBA1	-0.251337	0.375707	851
MAP2	-0.252176	0.386695	852
NSE4	-0.253354	0.0882369	853
LHP1	-0.260449	0.138349	854
RPN9	-0.261156	0.118851	855
CFT1	-0.261956	0.139376	856
DBP3	-0.262007	0.385982	857
NFS1	-0.263256	0.315781	858
PPN1	-0.264739	0.302683	859
FIP1	-0.266257	0.19075	860
POL3	-0.26765	0.100875	861
FRS1	-0.268918	0.387472	862
PRP19	-0.269526	0.123878	863
DED81	-0.269983	0.399637	864
STO1	-0.270627	0.161524	865
RRM3	-0.272213	0.139874	866
PRE5	-0.273232	0.200254	867
OLA1	-0.275068	0.41433	868
RPN5	-0.275457	0.0664509	869
GLC7	-0.27653	0.0494618	870
RPF2	-0.278416	0.0694551	871
SET2	-0.27955	0.0572862	872
RPN6	-0.281188	0.134832	873
HPR1	-0.28264	0.147107	874
NOP2	-0.284006	0.0224547	875
SHM2	-0.284619	0.292182	876
ULS1	-0.289611	0.0433538	877
CWC2	-0.291777	0.0614484	878
CFT2	-0.293376	0.112043	879
TRM8	-0.29391	0.290013	880
THP3	-0.295042	0.175637	881
YDR514C	-0.302607	0.0703503	882
DBP5	-0.308466	0.339152	883
CPA2	-0.311337	0.575781	884
RPT1	-0.311491	0.0931043	885
CSE4	-0.314781	0.0386593	886
ECM2	-0.317098	0.0534868	887
RAD2	-0.317203	0.143952	888
PSA1	-0.319821	0.34704	889
TFC4	-0.324369	0.143369	890
ADE17	-0.328471	0.331776	891
ENP1	-0.33021	0.0389857	892
CPR1	-0.332903	0.294232	893
YRB1	-0.333312	0.368574	894
FPR4	-0.334838	0.102695	895
APN1	-0.335357	0.060683	896
TRP2	-0.335963	0.554441	897
GRS1	-0.340242	0.421346	898
PRP42	-0.343287	0.138999	899
RPN13	-0.345215	0.138011	900
RPP1	-0.345787	0.211152	901
ARO4	-0.34588	0.372658	902
YNL247W	-0.34658	0.419239	903
SPB4	-0.347095	0.118011	904
FAF1	-0.348419	0.164344	905
CAM1	-0.348651	0.277294	906
MIG1	-0.350991	0.145377	907
YLR108C	-0.354073	0.0486276	908
YDR341C	-0.355167	0.435552	909
TEA1	-0.35586	0.0564638	910
HXK2	-0.358965	0.323284	911
SPT23	-0.361259	0.115318	912
SMC3	-0.364491	0.0456697	913
SPB1	-0.368213	0.0294545	914
PRI2	-0.368618	0.0328584	915
CST6	-0.368634	0.0581389	916
NOP53	-0.370794	0.151313	917
NOP15	-0.371923	0.0771556	918
NUF2	-0.374491	0.099175	919
MIP1	-0.37459	0.0667597	920
SUA7	-0.375119	0.0618029	921
RTG3	-0.376274	0.184669	922
RTT107	-0.376634	0.0707789	923
LYS20	-0.377188	0.331775	924
SEF1	-0.377584	0.114079	925
FUS3	-0.384556	0.183352	926
SPC105	-0.385264	0.140835	927
YHR020W	-0.386608	0.485924	928
LEU1	-0.387184	0.429698	929
GPM1	-0.387561	0.300086	930
CKB1	-0.388648	0.0523191	931
RPO21	-0.390929	0.101148	932
TPS1	-0.391616	0.395752	933
SCC4	-0.399597	0.0585339	934
SPC25	-0.402694	0.0637612	935
RRP6	-0.403277	0.07403	936
YAP1	-0.403313	0.257804	937
POL12	-0.403711	0.0960761	938
SIR4	-0.404271	0.0952621	939
RPT2	-0.405654	0.125074	940
SMC2	-0.405954	0.0587107	941
NDC80	-0.410079	0.0633773	942
URA7	-0.411695	0.481914	943
SAS10	-0.411798	0.0728366	944
NIP7	-0.416806	0.0773338	945
FPR3	-0.420766	0.112458	946
PRP40	-0.421563	0.238411	947
TRX2	-0.423352	0.41214	948
TFC3	-0.424573	0.0807418	949
SNP1	-0.425533	0.124717	950
SMC1	-0.42795	0.0887804	951
HTS1	-0.428646	0.523072	952
AIR2	-0.429605	0.146004	953
POB3	-0.432633	0.0656405	954
RSE1	-0.434579	0.0959114	955
RSA3	-0.434911	0.066724	956
SNU114	-0.434991	0.102995	957
ESC1	-0.440233	0.228913	958
RPN8	-0.440635	0.101802	959
NAB3	-0.442204	0.0995954	960
KRS1	-0.446277	0.513805	961
RPT5	-0.449723	0.0663681	962
YTM1	-0.450392	0.0283577	963
HOS3	-0.454471	0.100671	964
ULP1	-0.455491	0.199613	965
MRT4	-0.458985	0.0254612	966
HYP2	-0.459375	0.355093	967
RPT6	-0.460419	0.0977525	968
PDR1	-0.461653	0.125468	969
RPT3	-0.462298	0.132279	970
IRC20	-0.463302	0.101064	971
LOC1	-0.463752	0.0812819	972
NOP7	-0.464421	0.0530838	973
BRN1	-0.464587	0.0513954	974
PRE3	-0.46588	0.205043	975
CBF1	-0.467662	0.0108301	976
MET4	-0.470045	0.0437051	977
BOI1	-0.472136	0.63131	978
RRN9	-0.472618	0.0813518	979
PRE7	-0.472817	0.143982	980
VMA1	-0.473228	0.312082	981
RLP7	-0.474974	0.0694293	982
PCF11	-0.477211	0.100464	983
MRC1	-0.477984	0.229293	984
DPS1	-0.47974	0.457689	985
PFS2	-0.480566	0.116079	986
YSH1	-0.480832	0.169817	987
PRP6	-0.484417	0.151499	988
TAF2	-0.484875	0.070138	989
MBP1	-0.486599	0.11234	990
TFC1	-0.487449	0.0574466	991
SNU71	-0.489306	0.118987	992
NAM8	-0.489567	0.0941818	993
RPF1	-0.490704	0.130236	994
NOP56	-0.491395	0.295963	995
PUF6	-0.492135	0.0792116	996
RPN2	-0.493885	0.0909528	997
DBP9	-0.494164	0.0432687	998
TAF8	-0.494477	0.0467417	999
TAF11	-0.496108	0.0491208	1000
REP1	-0.497817	0.0191744	1001
HDA2	-0.497988	0.09054	1002
RPN11	-0.500549	0.186736	1003
TFC7	-0.50317	0.0585889	1004
SWD2	-0.505109	0.070981	1005
SCL1	-0.50539	0.0866984	1006
MSN2	-0.505533	0.14184	1007
PDP3	-0.50598	0.0770358	1008
SCC2	-0.506632	0.0366474	1009
MOT1	-0.508614	0.045285	1010
TPS2	-0.510251	0.113042	1011
CDC9	-0.510615	0.0401214	1012
RAD4	-0.512335	0.0952246	1013
SSN2	-0.512349	0.13976	1014
MAK16	-0.513618	0.0477241	1015
SEN1	-0.513643	0.171002	1016
NOP58	-0.515471	0.13239	1017
SPC34	-0.517739	0.0330608	1018
CDC14	-0.521784	0.0638022	1019
ERB1	-0.525912	0.0326205	1020
YCS4	-0.525949	0.0406151	1021
UTP21	-0.526983	0.0545298	1022
UTP6	-0.527843	0.0148832	1023
PRE9	-0.528059	0.181283	1024
UTP9	-0.52877	0.111856	1025
CCL1	-0.534598	0.0666274	1026
TAF7	-0.534687	0.0220051	1027
POP1	-0.541867	0.103484	1028
BYE1	-0.542995	0.0743832	1029
SRL2	-0.544621	0.0782489	1030
SIR3	-0.545092	0.0948693	1031
TSA1	-0.545412	0.346431	1032
NRD1	-0.547668	0.20463	1033
HAL9	-0.54792	0.19187	1034
RPN10	-0.549515	0.168971	1035
ASH1	-0.552049	0.112476	1036
YAF9	-0.552896	0.146015	1037
CMR1	-0.553044	0.123208	1038
SWI4	-0.555133	0.0495351	1039
RRP17	-0.557015	0.105956	1040
DUO1	-0.557115	0.0178304	1041
CAC2	-0.557769	0.0850475	1042
SPP41	-0.560041	0.0781916	1043
ARO2	-0.560041	0.46155	1044
UBP6	-0.560979	0.15382	1045
CDC53	-0.564019	0.0339169	1046
NOP14	-0.564349	0.0474987	1047
TAF1	-0.564497	0.0602493	1048
DST1	-0.564516	0.170391	1049
CLP1	-0.564549	0.12741	1050
MTR4	-0.564832	0.113144	1051
PUP2	-0.565506	0.206442	1052
REX4	-0.566535	0.091051	1053
SPT7	-0.571549	0.0640627	1054
RRP8	-0.572353	0.0744619	1055
TAF6	-0.574682	0.0790089	1056
RRP5	-0.575364	0.0792779	1057
DIM1	-0.575426	0.110125	1058
RET1	-0.575597	0.0972424	1059
URB1	-0.575601	0.0625198	1060
YLL054C	-0.576204	0.0560456	1061
YHC1	-0.577533	0.161072	1062
MSN4	-0.57767	0.125403	1063
NPL6	-0.57832	0.0720802	1064
HAT2	-0.578396	0.0467735	1065
RRP12	-0.578434	0.132025	1066
IRC5	-0.582853	0.0990883	1067
CEP3	-0.584176	0.0376539	1068
STB3	-0.585082	0.176185	1069
LUC7	-0.585809	0.131025	1070
INO80	-0.586774	0.0683891	1071
UTP4	-0.586859	0.0945966	1072
TFC6	-0.5879	0.067959	1073
RNA15	-0.590154	0.176223	1074
JIP5	-0.590357	0.0197982	1075
TSL1	-0.590527	0.0788227	1076
TFB4	-0.590733	0.159946	1077
YJR084W	-0.591262	0.107316	1078
HAA1	-0.591307	0.112375	1079
ASF2	-0.591509	0.145412	1080
IOC2	-0.591561	0.0597367	1081
SSE2	-0.591921	0.258666	1082
AIR1	-0.59346	0.0830088	1083
RPA190	-0.595928	0.0748	1084
MAK5	-0.59815	0.060328	1085
REB1	-0.599128	0.0202327	1086
DRS1	-0.600593	0.267915	1087
SLD3	-0.601608	0.141997	1088
GLK1	-0.603302	0.59143	1089
HDA1	-0.603682	0.0228938	1090
TMA20	-0.604911	0.251297	1091
TAF3	-0.606538	0.0507395	1092
RPN7	-0.606848	0.0371127	1093
ECM16	-0.610021	0.0776014	1094
OKP1	-0.610408	0.0725308	1095
UTP10	-0.613957	0.054104	1096
TGS1	-0.61583	0.0696328	1097
TEC1	-0.617613	0.0757671	1098
IRR1	-0.618053	0.0965854	1099
YCG1	-0.619243	0.143378	1100
ORC4	-0.620189	0.0598878	1101
SNU56	-0.620564	0.0818146	1102
SRP40	-0.624488	0.122894	1103
SWI6	-0.625689	0.0928779	1104
HDA3	-0.626131	0.11227	1105
ORC6	-0.626736	0.09159	1106
ILV6	-0.627542	0.447931	1107
FOB1	-0.628108	0.0664922	1108
GAT1	-0.630188	0.0624882	1109
PRE10	-0.632928	0.152748	1110
VPS72	-0.633517	0.157733	1111
UTP13	-0.634581	0.0467467	1112
ESC8	-0.634783	0.0550023	1113
URB2	-0.637223	0.0715172	1114
GCR1	-0.637316	0.0960783	1115
RNA14	-0.641596	0.153701	1116
RPN12	-0.642253	0.0922936	1117
BDF1	-0.644425	0.128718	1118
PRP9	-0.644707	0.0200563	1119
RRN3	-0.645473	0.0362015	1120
RPT4	-0.647136	0.13284	1121
RSC8	-0.649408	0.00972663	1122
RAF1	-0.64964	0.0940876	1123
AHC1	-0.649658	0.137742	1124
CBF2	-0.650052	0.117025	1125
PWP2	-0.651304	0.0823287	1126
CMS1	-0.65163	0.0524336	1127
RRN11	-0.653969	0.10474	1128
NAN1	-0.654046	0.047364	1129
NOP4	-0.654363	0.0414669	1130
NOP13	-0.655307	0.126229	1131
ARP6	-0.661302	0.0698851	1132
DBP8	-0.661763	0.0497196	1133
FHL1	-0.662305	0.0706653	1134
KSS1	-0.666269	0.0668992	1135
EAF1	-0.666777	0.166039	1136
RSC1	-0.667045	0.099479	1137
NHP6B	-0.670304	0.169109	1138
PRP43	-0.672243	0.141298	1139
PRP39	-0.674612	0.151099	1140
UTP8	-0.675126	0.0731512	1141
ADA2	-0.675378	0.00861048	1142
SIF2	-0.675532	0.0805708	1143
BMS1	-0.676156	0.0240473	1144
HSH155	-0.677427	0.212258	1145
MCM6	-0.680512	0.0850036	1146
RRP40	-0.681009	0.0503111	1147
MDH3	-0.681463	0.217233	1148
LEU3	-0.681609	0.140055	1149
NOP8	-0.682187	0.0536443	1150
SKI6	-0.685536	0.0413832	1151
RRP43	-0.685564	0.161047	1152
RVB2	-0.688051	0.0953293	1153
MIF2	-0.688442	0.0387713	1154
DAM1	-0.689595	0.335924	1155
DBP6	-0.690957	0.0310338	1156
NOP9	-0.691105	0.0938693	1157
CIC1	-0.691545	0.0458181	1158
HHO1	-0.692285	0.0648075	1159
CBF5	-0.692816	0.237905	1160
PGD1	-0.693114	0.144132	1161
SET3	-0.694513	0.0785033	1162
RRP9	-0.694911	0.0613973	1163
REP2	-0.695339	0.137273	1164
OAF3	-0.696042	0.143906	1165
HSF1	-0.698096	0.0751495	1166
TFA2	-0.700307	0.0882601	1167
DIS3	-0.700453	0.0748333	1168
TOP2	-0.700551	0.0311119	1169
SSF1	-0.701905	0.069379	1170
RXT2	-0.703747	0.0394588	1171
UTP5	-0.704357	0.132993	1172
UTP20	-0.705536	0.0356466	1173
RRP4	-0.705695	0.0600654	1174
NOP16	-0.707672	0.193316	1175
RRP46	-0.710156	0.0274051	1176
CSL4	-0.711662	0.10937	1177
YTA7	-0.71292	0.0732297	1178
HIR1	-0.71506	0.0788749	1179
EAF3	-0.716183	0.0489835	1180
NTO1	-0.71645	0.290321	1181
GCN5	-0.717464	0.0871616	1182
MED1	-0.71747	0.165631	1183
MPP10	-0.717968	0.0242659	1184
RAP1	-0.718102	0.0722965	1185
PRE2	-0.718733	0.155934	1186
MCM5	-0.720084	0.157545	1187
MED4	-0.720884	0.153562	1188
ORC1	-0.722682	0.0181558	1189
UTP15	-0.723982	0.0464152	1190
YCR016W	-0.725341	0.122748	1191
SSL1	-0.725363	0.14624	1192
ORC3	-0.727694	0.0543151	1193
VHR1	-0.727738	0.129763	1194
UPC2	-0.730024	0.199397	1195
RTT106	-0.730346	0.0415842	1196
RPN3	-0.730917	0.206981	1197
SUM1	-0.733241	0.0550633	1198
TFB3	-0.733535	0.0700447	1199
IOC4	-0.735054	0.0730543	1200
ABD1	-0.73522	0.10656	1201
RRP15	-0.73528	0.0121418	1202
RPA49	-0.73959	0.0950731	1203
STB4	-0.739959	0.0732892	1204
RXT3	-0.742268	0.124497	1205
BAS1	-0.742646	0.137248	1206
BRF1	-0.744054	0.154609	1207
TRA1	-0.744742	0.0751598	1208
MSN1	-0.746531	0.143045	1209
ISW2	-0.746665	0.0894044	1210
YRR1	-0.749377	0.0995773	1211
TAF5	-0.750995	0.102747	1212
TFG2	-0.753673	0.0770019	1213
MSI1	-0.753733	0.126117	1214
PNO1	-0.753938	0.112407	1215
RPC53	-0.753953	0.0710615	1216
RSC4	-0.754107	0.110081	1217
BUD21	-0.757042	0.0605731	1218
ESA1	-0.758703	0.0507659	1219
RRP1	-0.759779	0.0517824	1220
ARP8	-0.760525	0.0624156	1221
HAS1	-0.761083	0.0450602	1222
SRM1	-0.761098	0.113108	1223
SPN1	-0.762229	0.122702	1224
TAF10	-0.762264	0.0303833	1225
UTP25	-0.764229	0.0773537	1226
ABF1	-0.764762	0.0539949	1227
HIR3	-0.765076	0.0135584	1228
BRE2	-0.765241	0.149992	1229
RPC17	-0.767703	0.0853074	1230
RPA135	-0.768162	0.0823636	1231
STH1	-0.768351	0.0366421	1232
UTP18	-0.768496	0.0671387	1233
NET1	-0.768873	0.041102	1234
ROK1	-0.76936	0.117957	1235
TAF4	-0.771024	0.0759887	1236
RSC30	-0.771712	0.0660376	1237
HIR2	-0.772892	0.0499842	1238
RPC37	-0.773357	0.133039	1239
RRP45	-0.774229	0.0915745	1240
SMB1	-0.774266	0.177737	1241
NSR1	-0.775283	0.0557234	1242
GDS1	-0.776132	0.047843	1243
RRP3	-0.776918	0.0655634	1244
UTP7	-0.77727	0.0697966	1245
EMG1	-0.777522	0.0603601	1246
RLF2	-0.778907	0.168985	1247
DHR2	-0.780044	0.0462197	1248
RAD3	-0.780346	0.0966211	1249
IMP4	-0.781912	0.124402	1250
ECM5	-0.783108	0.143871	1251
SSN3	-0.783257	0.0763938	1252
SPT15	-0.784569	0.0262468	1253
SPT5	-0.784949	0.0425819	1254
CSM1	-0.786389	0.0736918	1255
UTP23	-0.786545	0.0439207	1256
SAS3	-0.78688	0.0611119	1257
RRN5	-0.787125	0.12699	1258
SPT6	-0.789228	0.0735901	1259
SDS3	-0.789611	0.0928305	1260
HMO1	-0.789859	0.0538606	1261
STP1	-0.791129	0.128877	1262
RFM1	-0.791201	0.0698222	1263
MAK21	-0.792454	0.0590213	1264
RVB1	-0.794958	0.0682206	1265
SKO1	-0.795853	0.121883	1266
SIN4	-0.797697	0.107983	1267
BFR2	-0.798139	0.0988632	1268
BDF2	-0.799742	0.12775	1269
BRE1	-0.800131	0.0928679	1270
RSC3	-0.800997	0.0566849	1271
RTF1	-0.801026	0.0307982	1272
HAP1	-0.803428	0.0820205	1273
RPB2	-0.806313	0.0849274	1274
HAT1	-0.80648	0.050105	1275
YNL050C	-0.80683	0.0485334	1276
TAF12	-0.807728	0.0914874	1277
SSL2	-0.808806	0.0756238	1278
TFB2	-0.810781	0.0695728	1279
SNF2	-0.81124	0.0880887	1280
CTF4	-0.812515	0.0413915	1281
ECM22	-0.813087	0.0911996	1282
GAL11	-0.814164	0.0377363	1283
NOC2	-0.815072	0.0273689	1284
DIP2	-0.81631	0.0688282	1285
RPA43	-0.816604	0.072514	1286
PRE1	-0.817449	0.191375	1287
VPS53	-0.818525	0.0629852	1288
MCD1	-0.821953	0.129109	1289
TOF1	-0.823009	0.00596717	1290
TOF2	-0.823342	0.0684236	1291
NSE3	-0.825209	0.197971	1292
ARP7	-0.825988	0.118951	1293
SWC5	-0.826517	0.0780223	1294
RPC82	-0.826907	0.118613	1295
UME1	-0.82691	0.0627926	1296
DIG1	-0.827272	0.0844914	1297
RRP14	-0.828056	0.160979	1298
BDP1	-0.828539	0.107781	1299
TOP1	-0.829085	0.109813	1300
ITC1	-0.830171	0.0778088	1301
SWI1	-0.831159	0.121044	1302
DPB4	-0.832065	0.163601	1303
NUT1	-0.832598	0.187914	1304
RSC9	-0.833153	0.0531845	1305
ASG1	-0.835259	0.106138	1306
KRI1	-0.835729	0.0553493	1307
ARP4	-0.836661	0.0818993	1308
TFB1	-0.83729	0.0712913	1309
UTP14	-0.837695	0.0796506	1310
TOS4	-0.838426	0.155469	1311
RRN6	-0.838613	0.0203469	1312
RCL1	-0.839646	0.0285955	1313
NGG1	-0.840253	0.0637075	1314
MAD1	-0.840514	0.228578	1315
UTP30	-0.842173	0.0911955	1316
GZF3	-0.842972	0.101579	1317
CDC73	-0.844954	0.00890821	1318
HPC2	-0.845438	0.113255	1319
SAS4	-0.845588	0.12011	1320
RPC19	-0.846102	0.0521162	1321
PWP1	-0.846267	0.0523834	1322
IES1	-0.84659	0.0969807	1323
ARP9	-0.847214	0.0631195	1324
RSC6	-0.849007	0.104984	1325
DOT5	-0.850551	0.184761	1326
GCR2	-0.851905	0.0914596	1327
SIN3	-0.853631	0.129614	1328
SPT16	-0.853737	0.11713	1329
ORC2	-0.856882	0.0592581	1330
EPL1	-0.858701	0.0434892	1331
SRB4	-0.858745	0.0654058	1332
DSN1	-0.860353	0.107796	1333
POL31	-0.860381	0.0794299	1334
AZF1	-0.860456	0.151309	1335
HFI1	-0.86052	0.138208	1336
ESF1	-0.860791	0.108966	1337
HCA4	-0.861664	0.0327496	1338
ISW1	-0.862784	0.0743937	1339
NOP12	-0.863314	0.0687218	1340
TFG1	-0.865453	0.117275	1341
SFH1	-0.866564	0.0930373	1342
RPC34	-0.867817	0.0796728	1343
MCM7	-0.86998	0.0640402	1344
KRE33	-0.870751	0.120205	1345
BUD22	-0.87158	0.122427	1346
MCM3	-0.872354	0.0586216	1347
IES2	-0.872415	0.0646323	1348
RAD16	-0.872538	0.0852238	1349
TFA1	-0.874274	0.0534992	1350
ARG81	-0.876456	0.113688	1351
SPT8	-0.878229	0.0814061	1352
FCF2	-0.878611	0.0585934	1353
TBF1	-0.880979	0.0717023	1354
YMR310C	-0.881574	0.0630024	1355
STB5	-0.884218	0.0418278	1356
IOC3	-0.884699	0.0855471	1357
EFG1	-0.888081	0.0780977	1358
KRR1	-0.889527	0.0424519	1359
FAL1	-0.890634	0.0407776	1360
STE12	-0.892389	0.0839364	1361
SWI3	-0.893132	0.0667251	1362
TAF9	-0.894714	0.111701	1363
RSC58	-0.895442	0.0617787	1364
SGF73	-0.895523	0.0435876	1365
VID22	-0.896976	0.12236	1366
HST1	-0.898606	0.0600104	1367
SRB2	-0.902964	0.115027	1368
BGL2	-0.904259	0.318497	1369
ENV11	-0.905556	0.109966	1370
GAR1	-0.905992	0.264801	1371
LEO1	-0.907216	0.0757797	1372
YGR283C	-0.908261	0.0545006	1373
TRF5	-0.911947	0.0813223	1374
LRS4	-0.914917	0.0520936	1375
CRZ1	-0.915138	0.0795153	1376
ESF2	-0.9167	0.203845	1377
DAL81	-0.91698	0.0334697	1378
SIR2	-0.922715	0.0292901	1379
RCO1	-0.929584	0.114168	1380
NOC4	-0.929889	0.111176	1381
SPT20	-0.931175	0.0986279	1382
HOS2	-0.931361	0.15032	1383
UTP22	-0.932807	0.0919274	1384
VPS71	-0.933369	0.0832245	1385
ARO80	-0.935275	0.1594	1386
RPO31	-0.935504	0.0520784	1387
DEP1	-0.937062	0.123622	1388
ADE2	-0.941588	0.0693283	1389
CTR9	-0.943675	0.0272624	1390
RPB5	-0.944712	0.0466247	1391
RSC2	-0.945576	0.0457187	1392
SPP1	-0.949208	0.0494805	1393
SWP82	-0.94957	0.0707301	1394
SWD1	-0.951259	0.0707603	1395
SWC4	-0.952759	0.0707652	1396
RPC31	-0.954265	0.0104337	1397
FCF1	-0.956536	0.0558833	1398
UME6	-0.960123	0.0391099	1399
RRP36	-0.960421	0.0980924	1400
BRX1	-0.962216	0.0168563	1401
ARP5	-0.963165	0.0899172	1402
SNF6	-0.964031	0.0625712	1403
DBP7	-0.965062	0.263063	1404
KIN28	-0.965684	0.0625109	1405
SNF12	-0.965955	0.0760688	1406
RAD7	-0.968002	0.0437063	1407
PDS5	-0.97038	0.116301	1408
RPD3	-0.971818	0.11865	1409
RPH1	-0.97414	0.129879	1410
SET1	-0.974625	0.103777	1411
RPC40	-0.984843	0.10997	1412
MRD1	-0.986404	0.074615	1413
MCM4	-0.98664	0.0543418	1414
YLR278C	-0.992093	0.133858	1415
SPT3	-0.993516	0.158466	1416
TOA1	-0.997392	0.117294	1417
MCM2	-0.999859	0.0384269	1418
IES3	-1.00258	0.102151	1419
SGD1	-1.00535	0.0291686	1420
UBP8	-1.00713	0.095903	1421
RPA34	-1.00908	0.284452	1422
RRT14	-1.01028	0.0463526	1423
SOF1	-1.01991	0.13274	1424
IES6	-1.03183	0.12988	1425
NOP1	-1.0351	0.0644289	1426
RTT102	-1.03601	0.0733167	1427
SWR1	-1.04047	0.108783	1428
NHP2	-1.04085	0.0613555	1429
TAF14	-1.04569	0.145668	1430
RGR1	-1.04641	0.108292	1431
POL30	-1.04776	0.0654083	1432
UBP10	-1.04855	0.0374632	1433
RPB4	-1.05232	0.0614911	1434
UTP11	-1.05282	0.069449	1435
SNT1	-1.05329	0.0838505	1436
SKN7	-1.05476	0.153605	1437
IMP3	-1.0607	0.0703882	1438
NHP10	-1.06383	0.0312236	1439
SWC3	-1.07572	0.0963485	1440
SNF5	-1.08	0.0757504	1441
PHO2	-1.08273	0.0752519	1442
CHD1	-1.09348	0.0726502	1443
NOP6	-1.09488	0.189906	1444
ENP2	-1.09921	0.0895554	1445
RPB7	-1.10091	0.0680708	1446
RPC25	-1.10328	0.0850356	1447
RRP7	-1.10634	0.0906505	1448
NOP10	-1.10787	0.0823088	1449
NHP6A	-1.11176	0.133129	1450
HOS4	-1.12793	0.048998	1451
CET1	-1.13128	0.141086	1452
SPT2	-1.14302	0.180222	1453
RPO26	-1.14396	0.27358	1454
RPA12	-1.14521	0.104223	1455
HTZ1	-1.14885	0.0459364	1456
VHR2	-1.16647	0.0548261	1457
SNU13	-1.17278	0.103972	1458
LCP5	-1.17391	0.0989507	1459
WAR1	-1.1788	0.130585	1460
RPC10	-1.19456	0.0316657	1461
MOT3	-1.19475	0.105769	1462
SMT3	-1.19659	0.0411251	1463
RPB8	-1.20645	0.0721717	1464
PXR1	-1.22148	0.35072	1465
TOA2	-1.22431	0.100253	1466
LRP1	-1.2254	0.050904	1467
ABF2	-1.22775	0.100958	1468
PAF1	-1.23778	0.0538316	1469
CTI6	-1.2575	0.170007	1470
EBP2	-1.27363	0.159158	1471
SGF29	-1.27846	0.0366238	1472
ELF1	-1.28259	0.0283224	1473
CEG1	-1.28536	0.0941872	1474
TMA23	-1.29448	0.165964	1475
RPB3	-1.30757	0.0412525	1476
RPB11	-1.32653	0.135249	1477
DOT1	-1.36708	0.0773903	1478
RPB10	-1.38096	0.186711	1479
HTL1	-1.4021	0.0672634	1480
ORC5	-1.71281	0.595858	1481
SAC7	-1.72	0.852098	1482
UTH1	-1.93494	0.254427	1483
