## Supplementary Table 2 for "The chaperone Jjj2 regulates nucleoporin condensation in budding yeast"

### Sheet: LableFree_Top3intens
Protein	JJJ2_1	JJJ2_2	JJJ2_3	ZZ_1	ZZ_2	ZZ_3	p-value	Enrichment	q-value (-log10)
ABF1	2306.97	12294.2	6546.43	2751.13	8545.85	5424.24	0.687096	0.18065	0.542793
ABF2	2434.46	9163.81	3475.35	2999.68	7766.98	2182.42	0.807936	0.202871	0.502334
ABP1	7131.79	4825.02	6284.14	16530.5	9616.07	6653.67	0.235557	-0.76338	0.75253
ACC1	24065.9	17474.2	25789.7	17940.3	19785.9	22173.8	0.445994	0.154161	0.63337
ACO1	5363.61	2448.02	4616.01	6439.11	6040.26	6022.61	0.143491	-0.650131	0.851454
ACS2	8661.94	8016.58	9619.31	18310.4	12033.9	13182.8	0.0893819	-0.706869	0.959054
ACT1	182356	120306	106548	195252	145581	131439	0.527236	-0.225528	0.604351
ADE12	3280.97	1054.69	2162.71	3687.93	3857.6	3349.96	0.143996	-0.890294	0.850458
ADE13	2704.52	2343.49	2962.58	5034.04	5697.25	5487.7	0.000520156	-1.02243	1.594
ADE3	20435.7	8226.03	14396.2	14182	14158.9	17391.4	0.828216	-0.17636	0.495975
ADE4	3356.92	2039.13	3410.63	3914.34	4737.17	4473.71	0.0646051	-0.609712	1.02121
ADE5	7317.13	2416.4	5507.06	7654.64	9125.92	8465.03	0.135846	-0.867468	0.860995
ADE6	9079.5	5331.27	8613.03	13387.1	13162.8	13283.3	0.0411939	-0.829698	1.11419
ADH1	151478	49515.4	91930.5	138593	165411	128748	0.251544	-0.699264	0.735594
ADH3	8938.39	5119.28	9788.44	8567.3	6792.63	7357.33	0.824154	0.0216807	0.496646
AHP1	12740.9	3902.49	8340.21	20399.9	21412.4	14938.3	0.033597	-1.32531	1.15068
ALA1	10346.8	6891.28	11344	16039.3	17036.8	17577.1	0.0229039	-0.856666	1.24364
ALD5	3497.87	2149.62	3384.27	3041.95	2859.87	3723.4	0.71941	-0.116055	0.529336
ALD6	29021.8	21080.4	29180	57465.6	50785.1	49649.9	0.00199286	-1.00696	1.46218
APE1	3980.07	4381.76	4472.21	2800.12	4391.2	5033.78	0.791379	0.111182	0.507939
APL5	1675.55	1432.21	1906.54	1509.01	1729.13	1726.63	0.921856	0.00741281	0.467451
APL6	2473.78	2352.8	2272.13	3301.84	2224.1	2375.25	0.511893	-0.133144	0.608812
ARB1	17056	6669.75	14498.3	14453.6	11748.4	8803.06	0.780614	0.0472958	0.510579
ARC1	7436.74	6120.13	9791.95	13414.5	11818.6	13669.7	0.0227687	-0.760599	1.24364
ARC35	1409.85	274.912	1247.61	602.425	787.12	398.567	0.397072	0.451785	0.654642
ARO1	2101.16	1373.45	2549.66	2858.43	2226.45	2436.93	0.288236	-0.35858	0.706918
ARO2	1949.34	668.52	1357.64	2383.96	2496.56	2454.56	0.0929232	-1.01521	0.951655
ARO8	2582.66	1436.97	1959.73	5176.08	3927.25	4048.19	0.0106659	-1.1667	1.35602
ARP4	1976.05	4486.46	2372.5	1018.21	3245.48	2264.69	0.490775	0.49694	0.618307
ARP5	1901.17	5577.29	3633.38	1451.82	4618.77	2753.31	0.616479	0.353742	0.566203
ARP9	3511.83	8924.17	5032.77	2248.82	6164.49	4317.34	0.472225	0.466001	0.624395
ARX1	4509.8	3074.9	4319.14	5412.31	4576.75	5936.14	0.0900194	-0.431916	0.95796
ASC1	102732	53375.7	69596.4	99053.1	96330.5	100669	0.247172	-0.443913	0.739587
ASG1	688.587	2184.52	1086.64	228.12	1266.03	585.213	0.319101	1.09123	0.689038
ASM4	2474.07	2077.71	2926.53	720.556	843.861	644.348	0.0149631	1.7543	1.32243
ASN1	3042.85	1664.01	3072.83	6138.51	5933.69	6653.61	0.00700251	-1.32043	1.38094
ASN2	3595.86	1134.91	2718.08	4762.83	5372.73	5079.96	0.0620544	-1.1836	1.03164
ATP1	11027	12671.8	13909.7	19237.6	12903.9	12508	0.39971	-0.225275	0.653576
ATP2	7828.34	3871.89	6198.64	8598.2	7489.19	5653.42	0.425926	-0.318091	0.637785
BBC1	3228.11	4735.53	4632.53	7117.24	4756.85	4600.35	0.259184	-0.379019	0.730258
BDF1	2990.48	13530.7	7613.92	3012.69	8623.27	5735.9	0.559848	0.349293	0.587285
BEM2	2551.72	4070.44	4150.29	1598.3	4337.83	4450.02	0.911322	0.160848	0.471641
BFR1	4896.06	4997.41	5257.29	7582.53	6498.83	8707.13	0.0537416	-0.579311	1.05414
BFR2	3617.33	3006.37	3429.61	4200.27	3138.01	4155.86	0.306776	-0.184829	0.695237
BGL2	667.793	1248.15	1307.38	1007.68	1474.36	1258.56	0.525261	-0.259651	0.604689
BMS1	3362.83	4025.9	4508.13	2047.22	3203.67	3327.74	0.106077	0.494529	0.916154
BNI1	1373.21	1510.77	1421.78	288.405	518.674	669.315	0.00745344	1.6269	1.36983
BRE1	8039.01	2736.91	4835.99	3210.07	3348.91	4584.08	0.438843	0.370151	0.633935
BRX1	8520.59	10995.6	9955.8	9817.67	7943.03	11384.2	0.933825	0.0237743	0.464047
BUD21	3038.78	5416.89	4246.14	4085.39	3433	4404.98	0.752804	0.0593431	0.519991
BUD22	2831.42	6824.86	5667.06	3020.95	4570.38	4501.46	0.470992	0.272405	0.624395
CAM1	10253.7	9157.39	9793.66	7803.99	10422.4	7608.76	0.342433	0.190457	0.683696
CBF5	23483.3	33744.2	37634.3	26250.7	31263.9	39685	0.89895	-0.0423756	0.475355
CBR1	1637.3	2021.37	2052.88	2206.07	2318.54	2708.35	0.0674959	-0.342604	1.00793
CCT2	6975.95	7425.49	8107.14	10439.4	6388.49	7750.25	0.62595	-0.0998711	0.562678
CCT3	86317.3	30405.4	45100.3	36370.2	26851	43367.7	0.387531	0.494253	0.658812
CCT4	7212.72	10254.3	10547.2	8874.5	6676.03	8518.3	0.366759	0.209421	0.669661
CCT5	5235.89	4085.31	5557.26	11098.9	5972.41	6760.91	0.195784	-0.638207	0.788908
CCT6	3802.3	2410.99	4353.63	5971.98	4542.46	3451.9	0.293629	-0.410119	0.705157
CCT7	5421.95	4835.83	6135.88	12575.5	7130.81	7157.64	0.18955	-0.665417	0.796055
CCT8	10331.3	6815.81	8255.97	14294.5	8131.99	8532.62	0.468752	-0.256908	0.624939
CDC10	1788.23	1744.41	1684.92	2575.41	1579.31	2177.82	0.327526	-0.251008	0.686516
CDC12	3058.11	3988.51	3730.09	3418.62	2542.09	4903.09	0.971595	0.0315269	0.453159
CDC14	2447.36	9933.87	5045.51	2259.98	4715.46	3355.3	0.396748	0.592813	0.654695
CDC19	307753	139280	261487	436757	419132	380229	0.0607911	-0.878203	1.03335
CDC3	4979.31	7310.31	8178.7	7224.36	6194.67	8052.24	0.779382	-0.0918459	0.510924
CDC39	4042.77	2568.46	3658.14	3032.65	2218.32	3000.23	0.275849	0.304081	0.718717
CDC48	29995.6	14486.3	26939.5	35152.4	30953	26704.7	0.273949	-0.437212	0.720591
CDC60	11357.6	8006.54	12152.3	14487.5	15547.1	15359.2	0.0598825	-0.548805	1.03335
CDC73	1430.96	5621.52	3643.84	820.568	596.285	591.54	0.138593	2.2207	0.857541
CDC9	1510.72	1820.46	1486.36	968.019	1628.84	1110.01	0.200838	0.407934	0.781685
CDD1	2532.57	5956.49	5031.43	89.8416	791.267	1477.3	0.0530333	3.16577	1.0563
CFT1	1023.78	1009.96	1165.59	634.783	635.155	646.139	0.0128777	0.736614	1.33821
CHA1	5104	4986.08	6010.26	8933.75	4560.96	4652.12	0.686148	-0.103176	0.542793
CHC1	6319.59	6682.01	7025.18	13813	9777.57	9786.18	0.0771734	-0.718509	0.990343
CHD1	8102.16	21943.6	10059.8	3137.31	13952.7	6667.76	0.372316	0.871788	0.66628
CHO2	10362.3	11059.2	5455.1	16603	605.81	10998.4	0.93589	0.832842	0.463486
CIC1	3261.84	6362.21	4797.57	6526.35	4155.54	7487.43	0.402773	-0.342756	0.651764
CLU1	7935.5	11403.3	10403.1	10869.1	10403.4	11201.4	0.472174	-0.142703	0.624395
COP1	4632.4	4691.42	5285.35	5658.17	5088.32	5073.86	0.228265	-0.115608	0.760456
CPS1	4247.74	3979.6	5869.51	4839.98	5607.16	6662.48	0.274481	-0.288591	0.720501
CRM1	2111.62	530.08	1268.91	3077.51	1433.85	1556	0.362829	-0.75776	0.671485
CRN1	3627.8	3348.85	3428.46	3429.44	3474.37	4590.21	0.441441	-0.130988	0.633867
CRP1	3118.83	3334.43	3912.89	2966.58	3947.88	2678.4	0.604336	0.125144	0.570772
CTR9	2139.78	5171.21	3873.08	2027.51	4665.59	2326.93	0.583551	0.320415	0.578579
CYC1	4703.33	29566.8	9506.5	2224.75	4084.27	3259.92	0.272652	1.82665	0.721144
CYS3	7586.13	1531.32	3915.59	5390.6	7669.82	4337.33	0.520746	-0.659694	0.607316
CYS4	9010.09	6169.81	9140.22	19769.4	17048.1	14860.9	0.00854006	-1.1004	1.35602
DBP2	19550.9	17473.3	24152.2	20119	19322.6	25748.2	0.660579	-0.0929252	0.551695
DBP3	15822.6	25873.8	31599.5	12582.3	16740	17197.1	0.184792	0.612175	0.803883
DBP5	7126.11	2414.3	5346.5	10342.9	4521.64	3300.38	0.696432	-0.248908	0.538508
DBP6	5047.31	3186.98	4652.14	3858.1	3581.31	5255.98	0.937879	0.0144203	0.463388
DBP8	2828.96	3651.23	3798.62	1087.7	2516.73	2156.68	0.0516848	0.910827	1.05964
DCP2	3675.17	2221.62	3548.1	2689.39	2737.8	3193.88	0.623102	0.100285	0.563234
DED1	62674.4	62733.9	66670.5	34885.5	53303.1	50209.9	0.0811786	0.49645	0.978304
DED81	7680.65	5483.67	7891.5	8503.96	10775.2	10659.9	0.0501486	-0.518408	1.06697
DEF1	1076.5	1719.39	971.552	2514.74	650.805	630.49	0.989641	0.267118	0.447971
DHH1	16778.6	18424.9	20005.1	17365.2	15947.1	18144.5	0.338379	0.0998728	0.684619
DIG1	856.436	3335.37	1641.48	460.083	1845.17	687.351	0.340234	1.00214	0.684035
DIP2	5371.59	5959.8	8117.97	7778.87	5449.96	7901.53	0.652888	-0.122069	0.555143
DLD3	2404.48	151.838	859.238	1555.52	2485.52	1489.58	0.412819	-1.39946	0.646726
DOP1	1874.68	1203.6	1788.48	1377.58	1155.58	1341.75	0.253243	0.305954	0.735092
DPS1	22492.3	21843.9	26302.6	25468.2	30311.1	28067.7	0.0894531	-0.248531	0.959054
DRS1	4383.91	5816.61	6774.02	4162.66	4197.65	5921.3	0.379109	0.246469	0.663108
DUG1	3346.2	722.625	2075.33	2977.42	3812.59	2147.05	0.367766	-0.760002	0.669043
EBP2	3513.69	5222.45	5533.07	3072.61	5165.31	3964.99	0.474201	0.230053	0.623942
ECM16	3056.74	6772.82	7070.34	7181.95	6617.51	7929.58	0.338611	-0.454792	0.684619
ECM29	1275.13	744.278	1190.09	1406.65	747.334	533.203	0.609829	0.336925	0.569245
ECM33	5532.82	2936.4	7167.55	5649.42	10529.8	7333.35	0.238308	-0.635143	0.74911
EDC3	1773.3	1419.94	1984.03	1528.07	852.271	2292.25	0.735297	0.247612	0.524341
EDE1	2284.27	2105.31	2749.31	4759.96	4033.87	3294.36	0.0427326	-0.752757	1.10677
EFB1	3755.39	3974.02	4308.55	11737.4	11294.7	6026.62	0.0894367	-1.21173	0.959054
EIS1	1476.85	977.73	1155.1	1313.59	1127.96	1225.87	0.910722	-0.0409954	0.471641
EMG1	4273.84	3278.71	3227.14	2163.37	2633.77	2102.32	0.0440983	0.638842	1.09999
ENO1	3557.27	1553.93	3820.38	3714.05	5847.12	5789.54	0.0996787	-0.857921	0.932049
ENO2	175437	58592.4	103613	247372	222352	240845	0.0613302	-1.21223	1.03282
ENP1	2839.16	3972.4	4692.68	3560.69	3400.11	3115.87	0.473302	0.162839	0.62395
ENP2	6007.72	6651.78	7224.95	5515.5	5680.73	6253.3	0.135905	0.186453	0.860995
EPS1	1101.33	986.22	1343.14	635.035	578.838	759.635	0.0265051	0.795104	1.21614
ERB1	7392.01	5625.91	8397.81	6955.4	7144.73	6705.04	0.826189	0.0226029	0.496441
ERG10	11206	3156.6	6506.53	8205.18	9084.32	7364.75	0.645972	-0.418031	0.557472
ERG13	5742.85	2029.52	4744.91	6362.89	7722.47	6742.87	0.117105	-0.86094	0.892982
ERG20	1762.23	1107.74	1577.44	4094.1	4260.44	4332.69	0.00215203	-1.53907	1.46218
ERG4	260.707	884.147	528.731	993.717	1198.77	802.031	0.12117	-0.990242	0.88673
ERV46	1035.59	907.131	908.845	1177.23	1109.07	1614.01	0.15018	-0.434485	0.840089
ESF1	6028.27	6895.14	8910.61	5514.68	6281.96	6602.31	0.312002	0.231796	0.692411
FAA4	3541.28	2119.7	2024.74	5433.78	4232.74	3667.12	0.0583115	-0.82411	1.03702
FAS1	32941.8	19647.7	71979.1	62236.3	64348.4	55018.2	0.349324	-0.747236	0.680499
FAS2	17335.7	14918.9	20518.1	22312.3	25410.3	23412.5	0.042975	-0.440917	1.10614
FBA1	34856.9	25210	30236.3	79305.1	80833.9	73610.5	0.000241336	-1.38352	1.61652
FKS1	11152.4	11400	14444.1	11286.9	12290.2	14041.3	0.884153	-0.0283247	0.478138
FPR3	43512.8	54198.3	51490.3	37923.1	47120.5	45567.2	0.2227	0.192187	0.764677
FPR4	17058.8	15813	19234.5	12732.6	17160.6	11917.6	0.161518	0.331534	0.828351
FRE1	2273.46	2349.72	2623.17	3807.73	3955.31	4678.57	0.0137337	-0.7767	1.33301
FRS1	6189.93	4679.72	6864.72	9840.29	9731.71	9864.73	0.0259469	-0.749376	1.22105
FRS2	2096.65	827.988	1687.25	3808.37	4180.2	3222.55	0.0111017	-1.37684	1.35602
FUM1	1800.31	1448.93	1912.78	2722.5	2479.28	2202.64	0.0220782	-0.525062	1.24364
FUN12	5794.8	8761.6	7340.29	7329.58	6910.75	7587.72	0.981396	-0.0148162	0.450564
FUN30	3994.83	4098.8	3559.14	1653.76	2114.63	1626.37	0.000811655	1.11902	1.52912
GAR1	3668.61	6632.08	3738.58	4459.53	4385.1	3458.98	0.621252	0.142446	0.56405
GAS1	4123.52	2326.05	4251.32	7952.91	7898.33	6050.8	0.0133132	-1.0735	1.33699
GBP2	2122.94	2934.88	3389.87	2265.06	2410.52	3002.06	0.59205	0.121918	0.575169
GCD11	18307.8	20121.5	20635.7	22181	21025.1	21791.8	0.0894013	-0.139627	0.959054
GCD6	2825.44	2915.22	3155.89	6263.1	3225.37	3488.97	0.295969	-0.479671	0.703628
GCN1	8675.44	7332.67	9475.69	7642.79	8921.54	8604.76	0.894583	0.012993	0.475457
GCN20	2057.11	1602.68	1745.81	3317.7	2449.8	2393.19	0.0742064	-0.585596	0.995489
GDA1	168.55	507.806	356.885	761.637	785.291	1229.63	0.0407915	-1.52985	1.11591
GDH1	4308.39	2026.61	3340.77	5417.55	5173.37	5389.3	0.0844345	-0.790814	0.967495
GET3	731.068	475.178	1460.15	3291.65	2528.99	2425.94	0.00997068	-1.77173	1.35602
GFA1	5313.51	3340.06	5343.24	12181	8157.17	8048.92	0.0528454	-1.02539	1.0563
GGA2	956.26	1326.23	1825.7	2136.53	1359.08	1187.03	0.646154	-0.191334	0.557472
GLC7	2969.81	1956.82	2315.43	1793.3	2524.97	1710.25	0.36317	0.265694	0.671396
GLE2	1781.23	2129.57	2504.44	467.072	739.045	744.003	0.00958866	1.73637	1.35602
GLN1	3026.46	2624.87	3235.26	6246.43	6215.1	7378.86	0.00403711	-1.15948	1.38461
GLN4	2851.03	1750.58	4296.56	3686.56	5054.78	4048.74	0.217937	-0.604965	0.768871
GLO3	2450.79	6433.39	5252.54	3343.4	3326.94	4722.58	0.530214	0.218918	0.602818
GLT1	1751.41	1483.06	2010.77	1090.35	1773.96	1874.57	0.597175	0.175507	0.574018
GLY1	3773.55	2885.74	4366.35	6997.22	6268.69	7292.91	0.00531103	-0.916718	1.38461
GND1	25089.7	18664.5	20720.4	23291.8	24361.4	17668.7	0.924816	-0.0157248	0.46666
GPM1	41799	20402.9	31339	74362.8	86383.1	51954.7	0.037725	-1.21413	1.13012
GPP1	6761.43	1952.88	4157.12	9336.24	10793.1	6838.07	0.0620375	-1.21665	1.03164
GRS1	10578.1	9156.85	13049.8	18478.3	18805.6	18430.4	0.0205023	-0.78035	1.25701
GSF2	1485.59	1519.63	2259.65	2621.58	2229.28	2000.35	0.171481	-0.398803	0.818967
GUA1	8259.88	5774.49	9557.36	17146.2	14085.5	13006	0.0147923	-0.928211	1.3237
GUS1	12048.2	6911.73	13491.7	13723.4	17262	13396.2	0.179721	-0.49935	0.810114
HAS1	27752.9	25100.8	26291.8	13717	15262.1	14448.8	0.000623563	0.866042	1.56725
HCA4	5181.31	6052.92	6390.64	3937.16	5857.8	5306.07	0.292198	0.237251	0.705157
HEK2	3325.17	3877.56	4163.23	3608.24	3522.27	5242.42	0.624417	-0.103917	0.562899
HHO1	17732.7	17105.3	9138.08	8488.6	11312.3	6314.26	0.152006	0.730877	0.83937
HIR2	974.403	3846.55	2997.59	428.045	1817.82	556.852	0.179779	1.56551	0.810114
HIS4	2970.97	1710.95	3083.51	4192.64	5135.95	5409.94	0.0164459	-0.9646	1.29995
HMG1	1193.02	1417.83	1295.66	1065.21	978.397	1754.98	0.898968	0.0869692	0.475355
HMO1	5489.34	9684.78	5943.05	2355.89	6277.52	3409.89	0.164163	0.882455	0.826249
HOM2	3348.59	2686.3	3708.04	6314.34	7775.86	6308.62	0.00623994	-1.07171	1.38461
HOM6	1938.23	1980.19	1853.84	5214.16	5466.07	4179.72	0.015797	-1.35515	1.30528
HOS3	1536.9	5631.68	4208.05	781.905	4702.98	1883.23	0.469607	0.798295	0.624939
HPR1	1776.74	3156.08	2535.57	996.676	2148.1	1781.77	0.182906	0.632702	0.805614
HSC82	20277.9	17155.7	18644.2	62695.7	38108.6	39799.9	0.0690788	-1.29131	1.00389
HSP104	8362.41	6166.86	8489.6	14449.6	9619.36	10056	0.122965	-0.558244	0.88537
HSP60	28626.1	24472.9	28681.6	54290.6	39772.7	45553.1	0.03429	-0.763798	1.14832
HTS1	6400.17	1189.99	3260.49	2862.85	3092.65	2418.31	0.641406	0.0712843	0.559106
HXK2	25357.1	8416.51	14617.5	23701.9	23828.6	20391.3	0.317761	-0.628092	0.689821
IDH1	3071.79	1793.76	3015.81	8649.91	3680.65	3633.2	0.243251	-0.93309	0.744228
IDH2	3478.58	2187.61	2898.48	9810.07	3895.18	3438.98	0.29676	-0.85826	0.703193
IES1	1427.45	5392.28	3410.82	982.06	3043.74	1805.42	0.338332	0.760797	0.684619
IKI3	2754.19	3226.68	3772.04	3877.67	3255.83	4459.49	0.250957	-0.249356	0.735869
ILS1	6449.14	4923.14	8173.78	11680.6	13748.4	11618.6	0.00928842	-0.948642	1.35602
ILV2	6246.55	4217.95	6415.76	7538.1	7005.97	7742.69	0.114803	-0.424799	0.897039
ILV3	3599.39	3444.47	4489.53	5930.9	6868.34	6952.12	0.00404604	-0.782355	1.38461
ILV5	16373.9	10357.7	14812.8	26380.7	30421.3	26813.4	0.00445086	-1.03286	1.38461
IMD3	8491.06	5373.4	7852.22	9401.26	7570.95	12648	0.221349	-0.443094	0.764677
IMD4	7397.59	5317.28	6249.51	12009.8	12206.3	16500.8	0.0253772	-1.09956	1.22224
IMH1	361.177	356.356	482.541	444.737	518.002	750.07	0.196143	-0.492087	0.788908
IMP4	6193.67	8721.16	9112	6143.5	7565.91	7787.04	0.477811	0.147811	0.623559
INO80	2664.54	12261.7	7219.27	1199.48	7648.21	3513.53	0.392564	0.957125	0.657575
IOC2	2305.45	9511.25	8368.35	1014.62	6288.25	4259.1	0.356123	0.918496	0.675443
IOC3	2232.74	8334.25	4829.63	1070.36	5515.48	2315.06	0.386483	0.905718	0.659148
IPP1	4992.7	616.393	2132.91	4430.43	3809.66	2693.58	0.504401	-0.93069	0.612339
ISW1	7371.53	28089.1	14496.5	6386	15699.6	9882.31	0.439069	0.533041	0.633935
ISW2	1357.54	6267.06	3501.69	915.725	2901.07	2034.21	0.344664	0.820934	0.682272
ITC1	1641.54	4881.31	2924.3	680.443	4545.13	1598.81	0.592277	0.748183	0.575169
JIP5	3241.32	2616.51	3270.08	2801.38	2235.02	2761.35	0.190969	0.227251	0.794186
JJJ2	203005	219538	252550	942.649	856.243	606.371	0.00419062	8.15166	1.38461
KAP123	15199	6299.04	11127	20283	13755.4	12405.5	0.263295	-0.566666	0.728256
KAP95	10607.9	9455.52	12026.6	5659.16	4372.92	5346.07	0.00686827	1.06291	1.38094
KAR2	10370.1	8198.99	9725.37	37320.4	32231.5	43301.8	0.0103109	-1.99237	1.35602
KGD1	4031.01	4748.71	4284.3	3988.05	4213.39	6147.07	0.602338	-0.110942	0.571729
KRE2	945.227	1008.68	1527.53	1442.51	1372.46	2200.8	0.197022	-0.526988	0.787416
KRE33	10429.9	15963.9	15617.4	12248.5	12738	14677.1	0.716424	0.0611288	0.530697
KRI1	6159.35	10296.6	9309.02	7574.89	7559.25	8272.62	0.595223	0.105895	0.574286
KRR1	1430.39	3575.84	2977.95	1961.36	2620.78	3213.48	0.936932	-0.0389903	0.463388
KRS1	16399.2	12309	15841.4	21515.5	23955.1	25240.1	0.00705758	-0.674797	1.38094
KTR1	1311.59	1873.01	1901.65	2958.5	2507.28	2744.97	0.0145971	-0.707953	1.3237
KTR3	4042.44	3462.15	3338.32	1685.29	2590.71	2604.93	0.0284807	0.679476	1.19901
LAT1	41210.1	102180	63195.1	60990.4	81154.7	104899	0.574385	-0.321442	0.58242
LCP5	4755.45	6825.77	3715.41	345.956	477.385	522.792	0.0361528	3.48263	1.13451
LEU1	2594.81	1550.19	2771.79	6642.2	4050.63	4164.1	0.071002	-1.10964	1.0037
LPD1	15007.6	26259.8	17044.9	19553.3	25626.4	29631.7	0.293634	-0.38143	0.705157
LSB3	2050.25	3541.75	3116.92	2738.63	2812.11	2533.95	0.68745	0.071295	0.542793
LSP1	2011.53	2036.75	2471.98	4458.08	4507.84	3748.6	0.00397971	-0.964995	1.38461
LYS12	4605.2	1078.58	3187.02	10536.6	3247.18	2216.54	0.468696	-0.753407	0.624939
LYS20	2920.62	1012.13	2905.51	2531.09	2245.68	1710.79	0.87575	-0.0597066	0.481647
MAE1	2291.76	4274.14	3590.18	2062.04	3437.64	3625.02	0.675868	0.150889	0.547908
MAK11	3435.07	4374.03	4415.83	3581.94	3547.66	4856.67	0.889898	0.0348044	0.476723
MAK16	2318.57	2357.51	3274.18	2629.38	2888.83	3210.36	0.516268	-0.148769	0.608127
MAK21	8975.55	7381.86	11237.6	5440.76	7358.11	7082.21	0.134021	0.464303	0.862645
MAK5	2117.24	2011.83	3105.52	1403.05	1787.85	2209.53	0.228222	0.418331	0.760456
MAP1	5000.3	5079.76	5230.64	7536.47	6983.1	9744.46	0.0705188	-0.649525	1.00389
MBF1	5726.44	8787.94	5466.16	11359.7	9079.98	8363.36	0.105052	-0.549644	0.919126
MCM2	1781	4300.87	2885.26	1614.68	3543.69	1672.39	0.502689	0.402536	0.612566
MCM3	2274.54	4730.24	3805.48	2447.03	3317.21	2452.28	0.354475	0.346814	0.676803
MCM4	4532.1	8128.45	5882.27	3716.51	5527.81	4232.49	0.24791	0.439123	0.739587
MCM5	2628.52	5344.66	4117.31	3726.6	4097.82	2933.51	0.643223	0.122902	0.55814
MCM6	3080.89	5380.11	4402.73	3054.86	4173.53	3063.08	0.339647	0.300674	0.684035
MCM7	1047.48	2903.85	2083.36	1022.81	1980.6	976.189	0.349054	0.56003	0.680499
MDH3	3224.35	3942.83	3776.86	3657.95	3556.3	4656.46	0.503529	-0.111739	0.612566
MDM20	1402.87	1578.66	2469.09	1904.91	3001.28	3305.57	0.166919	-0.596378	0.823907
MDM38	1024.26	807.93	1763.95	743.281	1080.67	988.038	0.468169	0.293051	0.624939
MDN1	2819.05	3337.14	4046.39	2361.04	2861.75	2791.16	0.165572	0.337758	0.825155
MES1	3514.61	3252.1	4927.86	7555.3	8136.73	7892.09	0.0108056	-1.03555	1.35602
MET17	2751.4	2929.21	3670.06	6106.97	5961.65	5519.52	0.00238721	-0.92141	1.43503
MET6	9231.79	4583.96	9121.64	13602.2	15895.7	14181.5	0.030064	-0.99659	1.18855
MEX67	4503.84	4256.16	4064.28	1005.99	1119.04	1558.8	0.000211587	1.82413	1.61652
MGM101	1881.46	3215.77	1637.96	2309.56	2787	4055.75	0.323358	-0.465796	0.68843
MIR1	1729.88	1231	2188.51	829.434	1003.9	749.165	0.081469	0.967092	0.977774
MIS1	5620.88	2840.76	4322.25	3307.61	4333.41	3950.58	0.679581	0.0951669	0.545756
MKT1	1145.9	1151.23	1514.74	2728.93	1440.72	1296.33	0.349649	-0.450272	0.680499
MLP1	2793.29	2303.75	3810.78	643.618	449.65	1007.3	0.0251004	2.13147	1.22271
MLP2	1705.13	1896.84	2700.57	635.521	716.368	881.11	0.0407538	1.48152	1.11591
MMF1	1938.34	4049.28	4235.6	1194.57	1611.93	1384.72	0.10846	1.21339	0.911431
MNN1	574.229	908.861	886.609	895.894	675.53	1024.53	0.638368	-0.140751	0.559442
MNN11	1139.84	1487.19	1485.39	642.473	826.943	639.256	0.0138667	0.963408	1.33184
MNN5	16329.8	8778.14	7935.21	28192.5	16494	12078.1	0.242508	-0.767938	0.744804
MNN9	1972.3	2132.68	2928.13	1955.06	1926.68	2290.07	0.441746	0.17127	0.633867
MON2	1696.35	1228.94	1879.69	669.513	731.83	348.831	0.0166982	1.50633	1.29827
MOT1	4312.67	12667.4	9041.56	2766.52	9227.99	4646.57	0.371206	0.685982	0.667154
MPP10	4764.89	7524.87	7039.96	7071.56	6233.04	6860.35	0.779418	-0.0868559	0.510924
MPS3	750.134	1402.11	1182.82	356.741	485.372	966.684	0.129205	0.964609	0.873516
MRD1	5728.75	8321.32	7623.15	7196.61	6651.58	8923.87	0.741279	-0.0777544	0.523177
MRT4	4737.39	6018.12	5981.81	7702.92	6445.28	7077.98	0.0558215	-0.347667	1.04735
MSH2	3918.51	9064.32	5928.48	2877.94	6215.12	4590.19	0.39185	0.452931	0.657575
MSH6	4695.78	13657.8	9018.15	2174.28	10231.6	5041.79	0.39863	0.788805	0.654149
MSS116	1633.92	2053.1	2050.73	1284.8	1979.89	1841.45	0.460665	0.184826	0.628745
MTR4	4206.5	3334.21	4696.47	4956.8	3324.27	4078.34	0.950637	-0.00962931	0.459475
MYO2	4322.46	3919.6	5380.96	6736.56	5567.92	7289.67	0.0421038	-0.528195	1.10765
MYO4	2876.85	2567.08	1926.11	2469.4	1684.57	2501.09	0.571293	0.150403	0.58242
NAB2	898.934	1090.78	1652.11	1831.59	1610.01	1786.57	0.134846	-0.567136	0.862193
NAB3	3857.75	3003.58	3909.86	1791.58	3556.86	2640.02	0.207421	0.476393	0.776914
NAB6	953.344	849.196	1170.64	1155.38	936.049	1183.04	0.46079	-0.144328	0.628745
NAM7	3222.93	2799.66	3984.16	2232.86	2292.28	2598.85	0.0974454	0.478119	0.93724
NAN1	12159.3	12575.8	14717	9654.13	10467.4	13631.1	0.270357	0.236061	0.722164
NAT1	5281.78	1966.76	3962.43	3113.48	3319.52	3492.28	0.700776	0.0631875	0.537223
NCP1	1265.59	1195.09	1330.93	2141.31	2138.03	2032.27	9.86935850397416e-05	-0.736168	1.71172
NDC1	8127.45	5737.16	7822.78	721.264	2772.21	2486.85	0.00650978	2.06562	1.38461
NET1	25018.2	29323.7	25953.7	12697.3	17156	13692.1	0.0028761	0.891472	1.42258
NEW1	19431.1	22712	24562.3	20075.8	19948.8	21486.9	0.369714	0.111017	0.668255
NFS1	3914.91	3224.02	3278.53	2371.23	3273.72	2939.11	0.15267	0.286316	0.838976
NHP2	5635.59	9832.24	8431.79	13736.2	18219.6	11570.4	0.0579094	-0.877256	1.03746
NIC96	17604.2	18815.6	22563.2	4800.67	4596.59	6027.89	0.00653317	1.93738	1.38461
NIP1	8269.32	9125.8	7997.94	12456.6	8770.4	10344.3	0.185898	-0.301632	0.80313
NOC2	3416.28	4403.48	4559.56	3427.59	4608.31	4715.16	0.831854	-0.0395907	0.495454
NOC4	792.521	1477.03	1545.67	1433.38	978.613	1756.11	0.739318	-0.148386	0.523889
NOG1	4403.29	4094.08	5305.51	4593.56	4822.01	5175.29	0.561681	-0.0870918	0.5866
NOP1	45661.4	136540	59284.2	52300.8	119829	82123.6	0.908175	-0.159222	0.472339
NOP12	14566.2	14373	17177.5	10997.3	11610.6	13019.9	0.0394103	0.371065	1.12058
NOP13	9897.46	17149.7	14852.8	13907	12160.3	17924.5	0.812065	-0.0886235	0.500963
NOP14	687.727	1359.97	2117.07	798.467	1317.36	1266.46	0.604082	0.1906	0.570772
NOP2	13596.7	14773.3	16110	11145.1	13318.5	13752.9	0.127497	0.221545	0.877047
NOP4	19558.9	16946.6	27182.5	12624.5	15504.2	16364	0.162223	0.497362	0.8279
NOP56	72264.2	144200	132712	76285.6	113062	131334	0.749344	0.0959651	0.520445
NOP58	96946.1	139210	155408	91082.9	111631	135977	0.466251	0.200408	0.625981
NOP6	2248.93	2805.48	2063.8	2155.88	2437.03	1999.26	0.541387	0.103307	0.597571
NOP7	4838.24	2655.27	3926.04	1787.26	2747.45	2967.4	0.166007	0.597124	0.825155
NOP8	3603.77	2196.4	3240.83	1676.48	2329.04	2867.38	0.257749	0.398703	0.731316
NOP9	1572.18	3767.49	2800.86	2184	3270.76	2878.28	0.933812	-0.103187	0.464047
NPA3	2602.54	1498.89	1768.27	5514.56	2287.4	2073.34	0.353729	-0.640917	0.677396
NPL3	19272.2	16506.5	19005.8	29914.3	28966.4	27761.6	0.00099207	-0.664106	1.51904
NPL6	7200.06	24186.9	14364.6	6612.2	18669.3	11576.9	0.651902	0.269235	0.555337
NSP1	8114.44	7508.08	6718.35	2355.35	2601.02	6416.95	0.0979459	1.12671	0.936299
NSR1	29752.4	40110.9	32546.5	32501	34447.5	42879.2	0.607345	-0.101885	0.569338
NUC1	820.527	862.997	753.198	996.447	935.513	1601.37	0.225665	-0.494951	0.762951
NUG1	3966.2	2352.53	2996.01	2331.64	3954.45	2260.67	0.742363	0.141146	0.52298
NUM1	1623.91	1077.43	1783.15	952.614	1420.25	995.995	0.234784	0.403726	0.753145
NUP1	3758.43	2497.77	4002.88	436.195	371.824	749.75	0.0197948	2.7572	1.26077
NUP100	4172.12	2211.86	3453.12	778.561	344.188	676.634	0.0370797	2.48578	1.13105
NUP116	5301.89	4580.4	6287.28	886.946	1148.89	1069.31	0.0111717	2.37686	1.35543
NUP120	4836.62	2666.6	3811.69	430.56	662.455	550.843	0.0345064	2.76318	1.1481
NUP133	5782.19	4261.39	5064.01	2229.74	1307.95	1535.9	0.00525894	1.59998	1.38461
NUP145C	3957.79	2503.68	4156.87	644.618	581.626	556.573	0.0296374	2.54164	1.19247
NUP145N	3910.77	3040.77	3417.32	818.566	910.499	682.416	0.00604848	2.10671	1.38461
NUP157	6060.05	6248.61	7746.68	2367.23	2017.15	2339.7	0.011406	1.57153	1.35164
NUP159	8574.43	4818.28	6729.77	1022.34	1294.62	1254.77	0.0358274	2.46243	1.13623
NUP170	7786.21	9740.48	10211.9	2500.73	2166.56	2543.05	0.0101089	1.93759	1.35602
NUP188	3927.15	3198.31	4665.29	1521.13	2400.57	1414.17	0.0177396	1.16809	1.28412
NUP192	6146.06	4305.46	5095.2	958.81	1171.26	792.113	0.0128945	2.4146	1.33821
NUP2	5704.56	5719.35	5035.39	2192.31	1964.45	2451.31	0.000654548	1.31998	1.56725
NUP49	1984.55	1562.7	1197.84	606.816	1026.71	457.138	0.0395815	1.23507	1.11974
NUP53	2224.23	2371.22	2658.4	400.416	522.797	755.959	0.000433283	2.15641	1.594
NUP57	6294.77	6767.57	8150.56	1905.44	2025.69	2602.77	0.00645024	1.7037	1.38461
NUP60	3089.97	2995.91	3457.74	1628.8	1096.74	1689.87	0.00254717	1.13549	1.43
NUP82	4113.15	4014.1	4932.41	978.95	902.695	1416.24	0.00194481	2.00798	1.46218
NUP84	6418.62	5200.2	6860.82	2414.62	1665	2083.77	0.00651764	1.5909	1.38461
NUP85	3339.05	1243.6	3533.07	270.474	793.13	711.404	0.0958158	2.19565	0.941987
NUT1	1013.51	1192.87	1317.17	869.658	750.02	699.517	0.025888	0.601097	1.22105
OLA1	12139.2	14374.4	16842.3	19214.9	20340.4	10437.6	0.567166	-0.157702	0.583393
OYE2	5275.52	4281.7	4797.44	14947.2	15592.7	11909	0.0106736	-1.55961	1.35602
PAB1	39712.4	35678.4	43875.4	40270.8	37951.5	45797.2	0.658005	-0.0570312	0.552446
PAN1	2277.93	2606.68	2745.57	2832.21	2268.5	3406.71	0.478574	-0.141667	0.623319
PAP1	1966.86	1845.15	2393.22	1929.69	2634.3	1599.17	0.970282	0.0318245	0.453549
PAT1	2705.38	3501.33	4102.71	3994.69	3009.2	4766.94	0.49723	-0.186738	0.614566
PBP1	2062.09	2123.18	2220.63	2009.55	1732.85	1800.46	0.0538551	0.210971	1.05414
PDA1	55111.8	74076.1	60949.1	67669.7	79028.6	92559.5	0.151341	-0.330764	0.83986
PDB1	81388.5	127075	83166.4	76035.2	118059	115998	0.776527	-0.0919002	0.511465
PDC1	215621	129631	219114	513823	515869	453948	0.00165431	-1.43207	1.4795
PDR5	5448.61	5041.33	5050.51	8135.1	7475.25	8696.93	0.0076268	-0.643556	1.366
PET9	4549.74	8390.59	10909.3	7343.65	9578.56	7141.31	0.974135	-0.0901496	0.452417
PFK1	22809	19663.8	25487.7	40236.6	38494.5	36903.5	0.00304703	-0.773991	1.40768
PFK2	22422.6	15158.8	31421.7	44404.9	31013.1	41682.2	0.0629609	-0.808717	1.02777
PGI1	21900.8	10509.6	18767.2	43633.4	46986.4	37185.2	0.00495849	-1.3805	1.38461
PGK1	150869	60659.6	110907	167768	186287	165810	0.12035	-0.784027	0.88673
PHB1	2706.93	1364.15	1975.27	1484.24	1582.6	960.285	0.220381	0.564385	0.7651
PHB2	2408.73	3300.46	3192.42	1940.8	2320.59	3567.8	0.570186	0.219806	0.58242
PHO84	2487.37	1534.94	3085.89	4568.53	4035.13	4789.96	0.0265449	-0.968621	1.21614
PHO88	3501.04	3687.14	3497.57	6148.24	5760.68	5072.22	0.018566	-0.664133	1.26982
PIL1	5456.74	4618.21	6093.01	9116.47	8728.45	9128.26	0.00888523	-0.747338	1.35602
PMA1	30396.6	29645.6	32924.2	50644	46323.8	54670.6	0.00734752	-0.704012	1.36983
PMT4	346.418	545.004	497.095	891.268	1144.23	629.587	0.0879241	-0.924755	0.959054
PNO1	2356.18	4342.14	3785.42	3345.62	3325.12	3532.82	0.889398	-0.00706296	0.476723
POB3	12213	50500.5	24182.9	12485.8	35553.8	23001	0.712346	0.182235	0.532507
POL1	2115.74	4313.24	3543.78	2194.21	2641.66	2328.18	0.281197	0.420292	0.71337
POL2	1894.27	3214.92	3026.64	1067.89	2017.44	2085.13	0.137641	0.678906	0.857674
POL5	5096.46	7856.9	7560.03	6255.48	5731.4	6867.69	0.60229	0.0993389	0.571729
POM152	20346.3	8063.77	11274.8	2109.09	2897.13	2393.22	0.0990628	2.32766	0.933292
POM34	1262.79	1985.31	1735.25	480.381	333.905	790.551	0.0158681	1.70014	1.30528
POR1	3821.97	3803.51	4002.54	5962.02	6497.57	7852.69	0.0343429	-0.79544	1.14832
PPN1	4085.69	5346.3	4438.25	3867.61	5337.54	5961.75	0.589833	-0.114749	0.576478
PRP43	27558	36666.2	33607.4	24134.9	25082.7	30916.5	0.162825	0.286505	0.827775
PRT1	11084	9487.8	12108.5	15904.5	12213.7	13462.2	0.096423	-0.346068	0.940534
PSA1	22651.1	7040.92	13641	19030.2	20196.3	16947.9	0.445353	-0.527376	0.63337
PSE1	2118.18	2652.18	2965.96	6413.39	2987.72	2938.51	0.312592	-0.585571	0.692287
PUF3	1819.11	2272.14	2945.41	2282.92	1822.06	2466.93	0.708521	0.0821962	0.534399
PUF6	3240.98	3312.58	4068.89	2956	3162.26	3561.26	0.387528	0.130677	0.658812
PWP1	7717.26	12875.3	10848.4	11862.2	10190.3	13202.1	0.513568	-0.188697	0.608433
PWP2	7523.18	9929.37	9286.95	7119.54	7223.03	8129.53	0.1764	0.243562	0.813112
PXR1	936.371	2815.02	2478.43	595.283	659.479	479.035	0.121037	1.70616	0.88673
RAP1	5753.92	16452.2	9532.2	3218.11	9930.49	5664.14	0.319745	0.772541	0.688509
RAT1	1369.11	2991.46	2103.23	1305.56	2154.31	1694.06	0.469579	0.284771	0.624939
RBG1	2833.1	2248.62	2644.49	3758.02	2717.7	3701.2	0.120919	-0.388648	0.88673
RCL1	4218.53	4879.05	4872.94	3745.72	4169.85	4886.83	0.391968	0.131332	0.657575
RCO1	834.956	2038.71	1677.71	546.084	1669.41	814.106	0.360822	0.648032	0.672301
REB1	4879.19	10959.5	8230.31	2425.32	8497.86	4717.83	0.323194	0.726098	0.68843
REP1	1774.53	6083.2	3201.5	972.498	4206.78	2354.77	0.500656	0.614314	0.612901
RET1	3205.83	8645.06	5994.8	2523.36	5278.08	4028.65	0.338355	0.543544	0.684619
RET2	2879.4	1605.3	2432.73	6266.88	4895.83	4791.25	0.00873145	-1.23617	1.35602
RFA1	7679.63	9313.17	8000.13	6001.61	9339.97	8850.37	0.832594	0.068609	0.495454
RFC2	2417.72	2436.52	3061.75	2215.59	2181.55	1832.16	0.0994096	0.342081	0.932411
RFC3	2092.53	1991.26	2505.38	1753.69	1761.89	1882.82	0.119369	0.281182	0.88673
RHO1	662.108	2321.79	2538.49	2288.82	1890.54	1941.97	0.770726	-0.36886	0.513215
RIF1	1082.19	1991.69	1770.58	297.703	429.334	356.158	0.0422322	2.12982	1.10765
RIX7	2094.24	2269.95	3675.91	3089.02	1800.19	2516.61	0.753143	0.106803	0.519991
RLI1	2448.05	3282.2	3197.97	3611.97	3969.61	3950.37	0.0647507	-0.380106	1.02121
RNA14	3091.03	7088.3	4888.02	2906.85	4823.09	4113.27	0.466212	0.297694	0.625981
RNR1	7271.15	4335.86	6421.62	13839.4	7040.89	7670.26	0.242704	-0.628103	0.744804
RNR4	2961.71	2297.99	3412.16	10056.6	5830.38	7138.76	0.0540003	-1.39062	1.05404
RPA135	18415.1	34084.8	29486.7	19759.4	21940.4	22818	0.336472	0.301259	0.685085
RPA190	16894.6	32148.6	29226.6	13701.5	19568.1	19826.4	0.207086	0.526112	0.776914
RPA34	18626.9	38034.8	26725.2	25413.2	22493.1	12513.8	0.333383	0.468111	0.685085
RPA43	8860.85	7312.89	7104.22	5697.68	6842.58	5964.86	0.0838346	0.328386	0.9699
RPA49	5997.2	15422.7	8979.83	6879.41	7712.15	8716.66	0.486464	0.28159	0.620125
RPB2	14127.5	29949.5	22152.3	9529.25	19983.1	13565.8	0.242361	0.619766	0.744804
RPC40	14599.2	19473.7	18865.4	11499.4	15211.7	15797	0.164777	0.31892	0.826102
RPC53	2313.99	5198.32	3721.6	1857.22	4119.09	1637.28	0.353355	0.61253	0.677533
RPC82	2754.25	4709.01	3527.13	1257.16	3598.95	1887.98	0.194379	0.806998	0.790129
RPG1	10539	11424.7	19811.2	21202.5	12998.1	11627.8	0.763941	-0.141967	0.515543
RPL10	13458	20387.9	17997.5	16527.6	19711.1	15407.7	0.979765	-0.00785459	0.45109
RPL16A	3843.94	4262.82	4201.75	4232.97	4964.85	5166.53	0.121717	-0.219078	0.88673
RPL16B	10406.6	8389.1	9555.54	9868.53	10182.3	11724.8	0.23594	-0.166015	0.752231
RPL25	44806	24596.8	37242.4	37469.8	40879.2	36978.7	0.674845	-0.154893	0.548112
RPL26A	2918.76	3588.85	3094.27	5349.19	5483.92	4583.46	0.00658643	-0.684164	1.38461
RPL26B	4724.99	4465.85	4588.56	8555.12	8676.51	6879.6	0.0255795	-0.799647	1.22105
RPL28	10020.5	9482.02	11316.8	6966.89	13929.4	6260.39	0.670543	0.274548	0.548666
RPL3	36199.9	38386.3	43777.9	44669.4	52796.5	62910.4	0.101709	-0.42875	0.926646
RPL38	10425.2	6715.51	10928.1	10117.7	11033.2	7512.79	0.912836	-0.044156	0.471152
RPL4A	3836.12	2543.35	1841.48	4217.98	5880.33	4089.11	0.0725683	-0.83233	0.996484
RPL5	65482.3	66099.7	64114.1	102322	88660.6	104056	0.0197103	-0.588745	1.26077
RPL6A	22665.4	23722.1	26745.2	37035.7	30787.1	37996.3	0.0228139	-0.530365	1.24364
RPL6B	42451	15738.8	24244.7	17107.5	19669.7	23539.4	0.450218	0.344037	0.63337
RPL8B	18642.8	17982.8	20117.2	18788.7	21041.9	21933.1	0.221835	-0.120856	0.764677
RPL9A	16560.3	10123.4	14665.2	12410.8	13879.3	13158.8	0.774384	0.0390895	0.511805
RPN1	3488.95	2833.64	3595.75	9012.77	5915.19	5673.48	0.0739831	-1.02963	0.995489
RPN2	3426.5	4063.69	4737.51	4528.99	4866.91	4240.98	0.347763	-0.167645	0.680714
RPO21	9830.47	23149.6	16347.5	7594.38	15426.2	10541.5	0.31872	0.530307	0.689208
RPO31	4122.42	11066.7	7635.47	3312.89	6942.68	4912.14	0.340956	0.541478	0.684035
RPP0	129188	87239.6	107214	131762	137618	136749	0.148427	-0.345704	0.842298
RPS12	7590.79	8682.11	6418.93	22013.9	18444.4	13609.4	0.0423061	-1.23578	1.10765
RPS13	34401.4	41298.9	46715	39336.3	47295.7	36828.4	0.945216	-0.0153102	0.461166
RPS15	19187.9	24671.5	20113.2	25825.4	32355.3	22859.7	0.17285	-0.334802	0.817444
RPS1A	6015.72	6207.92	6371.71	6555.72	10120.1	6081.75	0.390028	-0.253956	0.6578
RPS1B	11003.7	9841.78	11228.4	11102.3	15202.3	11642.5	0.263892	-0.230808	0.728256
RPS2	11718.3	12981.6	14217.1	15770.1	14650.2	18525.6	0.0817296	-0.328259	0.977774
RPS20	44894.8	28278.3	33326.7	42544.9	38204.1	40402.9	0.427305	-0.211417	0.63763
RPS29A	1842.27	1993.1	1807.43	4834.38	4625.95	1523.06	0.238042	-0.78654	0.749191
RPS3	70373.3	40015.6	51928.2	33658.4	63072.5	43845.3	0.588675	0.217238	0.576843
RPS31	6041.47	5383.08	9235.2	5361.23	8679.17	4991.3	0.761541	0.123646	0.516476
RPS5	73420.8	37290.2	54752.2	46969.3	63022.5	48159.8	0.847886	0.0241621	0.491382
RPS7A	10268.1	8388.31	8131.34	14616.2	14768.3	12041.6	0.0137233	-0.630634	1.33301
RPS7B	21540.2	10458.4	11665.1	13130.1	12987.5	10339.4	0.568641	0.19191	0.582587
RPT1	4132.46	3219.42	4656.27	7279.25	4331.96	4466.49	0.294115	-0.394993	0.705157
RPT2	2329.01	2105.65	2908.21	5286.59	3129.47	2903.45	0.217089	-0.58397	0.769717
RRB1	3827.36	3409.18	4133.36	3191.63	3185.41	4597.21	0.815491	0.0688524	0.499809
RRP12	4896.34	8845.26	8478.64	6430.96	6385.45	7237.46	0.627483	0.101712	0.562495
RRP3	4604.34	6022.96	6244.5	3281.93	4805.96	4554.44	0.113844	0.423136	0.898884
RRP4	78697.1	25585.6	33960.8	71397	68196.3	63155.9	0.321419	-0.722989	0.68843
RRP43	2246.83	2335.65	2443.29	2836.2	2349.01	2696.5	0.177974	-0.162189	0.811841
RRP5	41819.1	85367.6	70238.4	45106.9	46760	58492.9	0.344854	0.341075	0.682272
RRP9	7415.62	13147.2	13128.4	10964	9955.31	13116.4	0.960368	-0.0538668	0.456238
RSC1	2925.21	11173.8	6946.01	2308.2	7593.76	3651.55	0.438821	0.608895	0.633935
RSC2	5795.81	13604.1	10492.7	3126.13	9926.81	5466.02	0.278927	0.762034	0.715046
RSC3	4392.31	8454.01	4755.9	1526.92	5117.66	2895.56	0.185378	0.988128	0.803417
RSC4	3297.13	8256.61	4755.58	1992.95	6200.51	4601.57	0.574899	0.395656	0.58242
RSC58	4483.3	15296.1	8512.02	2635.9	10609.9	3907.01	0.409567	0.805819	0.648975
RSC6	2789.84	12111.2	7433.79	2096.37	9519.1	4688.87	0.593705	0.474866	0.574609
RSC8	11699.9	31222.1	20663.4	7550.88	22959.6	14425.8	0.438454	0.531223	0.633935
RSC9	5312.64	19506.1	10501.8	4420.26	12864.3	7338.27	0.509791	0.460989	0.609555
RSP5	2832.41	3385.99	3828.78	3253	3111.67	3626.84	0.958213	0.000106042	0.457016
RTF1	1661.46	7946.86	5083.89	3208.89	5415.52	4110.4	0.761339	-0.0298943	0.516476
RTG2	1011.6	2963.51	1959.27	1399.63	2898.43	1633.85	0.999156	-0.0581097	0.446088
RTN1	6973.26	8141.19	9623.57	11849.4	12125.4	12995.5	0.019938	-0.591004	1.26077
RTT106	1622.22	3824.46	2099.58	968.006	3562.99	1931.29	0.738978	0.322528	0.523889
RVB1	26068.9	48740.3	30255.1	31499.4	36507.9	34157.7	0.903494	-0.0103737	0.474181
RVB2	14994	27641	20631.7	18151.3	26604.5	21343.4	0.842353	-0.0898295	0.49278
SAC1	1303.54	410.07	835.525	595.19	1084.86	602.468	0.787593	0.0664149	0.508427
SAC6	4914.43	2258.51	4380.16	10293.5	5099.36	4654.04	0.25579	-0.776361	0.732711
SAH1	25008.8	17137.5	23261.6	27707.3	28595.9	28564.5	0.110802	-0.394254	0.906389
SAS10	4525.11	7089.13	7203.24	5523.84	5653.12	7227.49	0.901434	0.0113316	0.474568
SCJ1	1039.42	1872.73	1273.73	660.537	1015.17	1011.38	0.171036	0.623405	0.819136
SCL1	1241.54	610.697	866.635	841.897	952.94	1375.83	0.57242	-0.249437	0.58242
SCP160	36644.6	28495.7	34112.3	39805.5	31319.8	36735.8	0.453224	-0.120865	0.631747
SCS2	5429.47	4864.39	4692.81	6849.26	6537.49	7547.45	0.00744915	-0.482384	1.36983
SEC13	3344.01	2100.61	2142.6	2103.57	1991.34	2769.08	0.643765	0.125256	0.558007
SEC14	2873.38	1575.01	2927.07	3483.91	4107.22	2840.58	0.152915	-0.539162	0.838976
SEC16	2269.14	2872.42	3206.55	1479.33	1938.21	2100.82	0.05415	0.598271	1.05404
SEC18	2959.86	2750.34	3790.09	5181.77	2866.53	3277.29	0.497023	-0.219295	0.614566
SEC21	16124.1	13778.5	13029.9	12024.9	8470.3	7144.33	0.0514624	0.664029	1.06034
SEC23	4503.27	4985.86	6233.55	9596.17	7163.96	8921.1	0.0243036	-0.710522	1.2289
SEC24	3672.83	3327.43	4114.48	4646.27	4836.96	4924.02	0.029151	-0.379334	1.19696
SEC26	6798.48	3811.31	5255.4	7173.66	5882.95	5044.62	0.525068	-0.2149	0.604689
SEC27	7683.21	7755.66	8904.92	12209.8	8888.13	10092	0.129643	-0.348477	0.873344
SEC31	8446.3	12329.1	11404.2	12349.6	9739.82	13244.2	0.541042	-0.141255	0.597595
SEC4	1534.41	3601.83	3709.56	3755.79	3287.82	4855.31	0.305228	-0.516052	0.696722
SEC53	6428.27	301.256	5772.2	6303.33	7166.8	4752.21	0.435774	-1.42114	0.633935
SEC63	1116.93	685.379	1452.22	981.368	1533.13	1314.74	0.526311	-0.277119	0.604351
SEC7	2060.04	3001.61	3527.55	5935.29	3296.71	2986.98	0.329793	-0.473985	0.686414
SEH1	5459.47	2928.24	4677.27	1806.42	1484.8	1378.9	0.0607873	1.44585	1.03335
SEN1	707.099	1590.54	1313.1	191.102	1077.54	572.312	0.182296	1.21582	0.806553
SES1	9112.44	3321.6	7170.64	9327.95	11091.9	9074.89	0.183276	-0.704354	0.805614
SET2	585.934	2043.09	1230.49	897.496	1138.21	1140.6	0.645526	0.112754	0.557472
SFB3	2331.13	3654.65	3863.47	2948.69	2786.03	2991.18	0.517621	0.140554	0.608127
SHM1	12349.7	11274.2	13263.7	15043.6	13988.4	16720.9	0.0446079	-0.310012	1.09802
SHM2	14175.4	18498.6	18773	29292.8	27026.6	32150.3	0.00419676	-0.790097	1.38461
SIF2	1440.51	2781.96	1938.89	402.084	771.641	651.899	0.0571633	1.75454	1.04223
SIN3	2201.73	4290.54	4068.22	1655.67	4269.88	2148.58	0.471668	0.446398	0.624395
SIS1	4307.92	5083.14	4848.43	4916.43	4918.43	4287.43	0.906181	0.0114342	0.473093
SLA1	4398.69	3789.11	4992.96	3600.34	3163.48	4079.15	0.153979	0.280307	0.837501
SLA2	2941.02	1795.01	2739.37	3592.18	2461.19	2644.98	0.458613	-0.231106	0.628846
SMC1	3512.03	8558.6	5494.28	3208.14	4996.21	3920.12	0.343451	0.464714	0.683061
SMC3	4216.87	11263.6	8652.48	5566.22	8767.01	6115.47	0.629289	0.153879	0.562495
SMC5	826.043	1489.72	1363.87	3339.76	777.851	937.947	0.639547	-0.179284	0.559442
SMT3	8992.03	33985.7	27863.2	10723.1	25455.5	15036.9	0.503379	0.350933	0.612566
SNQ2	2906.91	8351.11	4787.28	2772.86	7286.13	5607.82	0.954416	0.0122314	0.458148
SNT1	1018.11	3045.92	1899.33	582.192	522.964	835.902	0.146474	1.51083	0.846221
SNU13	1983.13	1999.91	1904.69	3212.66	4545.63	2243.45	0.175995	-0.705567	0.813112
SOD2	31954.3	59489.2	46594.5	7102.94	13892	16035.8	0.0401518	1.93559	1.11663
SOF1	4960.63	8621.6	7238.43	4661.62	6188.41	7700.77	0.614093	0.159584	0.567176
SPC110	4534.77	5645.14	5690.27	3830.02	4283.58	6953.49	0.816818	0.117543	0.499687
SPF1	1744.93	2088.99	2644.53	2762.92	3337.7	2791.96	0.0733976	-0.472449	0.995489
SPN1	5185.14	8995.87	6988.47	3122.61	5836.95	4084.21	0.1237	0.710199	0.884941
SPT15	3018.01	11813	6023.67	3108.69	7448.27	3964.91	0.519807	0.408679	0.607833
SPT16	38052.4	119873	70401.3	29640.1	96592.2	53466	0.627714	0.356316	0.562495
SPT5	16704.5	33565.8	26345.1	11998.2	24167.7	18265.5	0.292672	0.493247	0.705157
SPT6	9954.44	29885.9	20597.1	11477.7	20263.2	13153.3	0.477884	0.334068	0.623559
SPT8	1006.74	2809.12	1989.29	1272.99	2113.88	1139.44	0.527725	0.291875	0.604351
SRM1	12824.5	34821.4	19654.8	8536.24	23439.8	17739.5	0.500707	0.435386	0.612901
SRO9	8386.93	5161.78	5180.63	5494.86	5094.2	4991.62	0.431201	0.227565	0.636053
SRP1	16663.2	16577	20132.8	12387.8	8451.91	10188.5	0.0103615	0.794062	1.35602
SRP101	2586.4	1583.48	3282.19	2612.27	2137.81	2115.7	0.736929	0.0620428	0.524167
SRP40	18241.2	39899.1	25698.4	22266.3	22928.6	28720.1	0.661737	0.117054	0.551382
SRP54	1961.38	1984.43	2955.62	4012.45	2397.02	3337.8	0.180692	-0.493522	0.809462
SRV2	2053.22	843.015	2096.35	2995.99	2314.96	2343.87	0.151282	-0.72117	0.83986
SSA1	54310.8	19349.5	43191.2	62340.3	61695	74419	0.103932	-0.885574	0.92219
SSA2	122809	47634.2	92737.7	161613	178834	194887	0.0372725	-1.12536	1.13105
SSB2	27819.1	2358.49	14815.2	16007.5	20625.4	15563.7	0.777545	-0.800756	0.511233
SSC1	45033.3	15814.1	29865.6	40619.4	42897.8	42179.5	0.300744	-0.596307	0.699566
SSD1	2816.38	3945.84	4134.99	2997.08	2797.13	3501.64	0.332266	0.215508	0.685233
SSE1	42764.3	29542.3	38157.7	98581.7	87318.7	115389	0.00686975	-1.45496	1.38094
SSZ1	31173.6	25945.4	30820.9	51692.9	41712.1	50043.8	0.0123867	-0.704637	1.33875
STH1	6161.28	36274.9	17036	3829.62	17529.5	9765.71	0.405108	0.846	0.65045
STI1	7729.86	3669.7	5817.39	9853.38	9081.84	8427.01	0.0890737	-0.730715	0.959054
STM1	16877.2	18814.4	15326.5	41180.2	37251	34964	0.00177111	-1.15405	1.46218
STO1	3107.97	3418.52	3738.7	2173.34	3961.7	2333.38	0.407643	0.327808	0.64932
STT3	1915.97	2022.84	2850.31	1629.4	1881.52	1948.71	0.268964	0.295608	0.722504
STU2	1936.31	3721.32	2985.86	1613.95	2930.68	2058.27	0.356457	0.381335	0.675443
SUB2	12939.8	10616.6	11969.9	23248	13287.7	11188.5	0.38868	-0.35722	0.657833
SUI2	2640.82	2773.4	2400.37	5039.23	3922.99	3494.93	0.0711344	-0.658176	1.00364
SUI3	5359.49	8249.96	6594.69	6144.93	6927.45	8583.42	0.684173	-0.108495	0.543738
SUM1	1896.75	7745.95	3773.08	843.505	4184.11	2300.73	0.377066	0.923744	0.664212
SUP35	8801.77	11384.5	7677.07	7195.86	6662.22	8044.25	0.204464	0.332074	0.777601
SUP45	17799.2	17757.1	18180.1	16055.3	14158.8	13702	0.0411511	0.29448	1.11419
SVL3	949.801	1556.49	670.671	863.674	905.394	798.062	0.518939	0.222642	0.607928
SWI1	1494.13	2852.28	2613.46	1239.23	1990.89	1415.67	0.201289	0.557679	0.781685
SWI3	3419.1	5676.87	4805.41	1478.13	4948.35	2386.14	0.251914	0.805991	0.735594
TAF1	920.023	4280.43	2723.44	585.396	2276.31	1268.62	0.33023	0.888495	0.686414
TAF12	4799.59	12825.3	8915.54	3211.9	8909.34	6002.21	0.384966	0.558641	0.65944
TAF4	1555.37	6019.57	3136.98	950.435	2940.25	2888.35	0.436999	0.621151	0.633935
TAF5	5908.12	12008.9	9226.77	2960.42	8491.91	5042.99	0.212204	0.789462	0.775687
TAF6	4653.56	10236.9	6631.26	2481.91	5872.78	3585.36	0.185396	0.865238	0.803417
TAL1	6180.19	3135.99	3987.59	8953.47	8312.64	7806.44	0.0369695	-0.970109	1.13105
TCB1	2820.14	4245.32	4382.9	3035.39	2504.44	3239.04	0.209782	0.363862	0.776017
TCB2	1885.04	2602.62	2439.87	1087.25	1365.65	1879.16	0.0530905	0.700333	1.0563
TCB3	5410.46	8355.7	7760.92	4348.72	5095.66	6003.7	0.139299	0.466343	0.857541
TCP1	6413.58	3995.98	6609.15	12866.6	7103.46	5647.24	0.324139	-0.535829	0.68843
TEF4	63115.5	95212	83658.4	85535.4	81533.3	78416.4	0.913613	-0.0404725	0.471152
THO2	1919.39	4556.53	3564.55	1345.25	2858.04	1784.96	0.220481	0.727841	0.7651
THR4	7955.93	4241.06	4842.25	9977.88	9561.86	9753.33	0.0695501	-0.836595	1.00389
THS1	17676.6	16612.1	21892.4	21958.7	24091.7	24005.3	0.0864594	-0.327392	0.9627
TIF3	6105.02	11880.2	8434.22	11813	11799	9166.67	0.344083	-0.354184	0.682591
TIF34	3076.72	1420.65	1850.46	3706.62	3042.24	2489.23	0.196066	-0.598369	0.788908
TIF35	7707.87	9400.46	7793.7	11738.9	8206.06	9410.41	0.294191	-0.2276	0.705157
TIF4631	3332.62	5383.82	4156.18	4955.88	5165.88	5201.51	0.303328	-0.278846	0.697663
TIF5	7414.34	7395.63	9448.71	10978	10065.7	9860.88	0.0634738	-0.35751	1.02557
TIM44	228.891	522.767	840.275	782.112	1088.25	207.065	0.635638	-0.269902	0.560251
TKL1	9285.57	4667.02	7105.5	14513.8	13295.4	12456.3	0.0259048	-0.988194	1.22105
TMA22	686.582	1960.71	1760.46	1232.61	1863.73	1808.56	0.734027	-0.269974	0.52462
TOP1	3082.26	13545.2	7475.68	2410.03	8388.74	5219.65	0.493486	0.521483	0.616298
TOP2	8351.98	27009.3	14613.1	3902.29	15557.9	7356.95	0.310641	0.961229	0.692761
TPI1	11588.2	5129.71	7838.41	25493.3	28608.1	18865.9	0.0132803	-1.62803	1.33699
TRA1	2463.65	8424.95	6274.64	2763.02	5371.98	2833	0.367816	0.543657	0.669043
TRP5	7139.43	3126.02	6164.43	9880.64	6342.82	6561.9	0.272233	-0.52658	0.721299
TSA1	12659	5948.46	8386.74	16242.8	14115.9	8974.2	0.231796	-0.568013	0.757325
TUB2	7875.34	1792.95	3527.73	7151.47	4930.84	4497.38	0.612703	-0.556913	0.567682
TUF1	6291.69	3506.17	3985.32	10613.1	4998	8958.17	0.151106	-0.81143	0.83986
TYS1	3372.7	2697.87	2619.84	3375.65	4605.09	3572.87	0.114265	-0.406761	0.898367
UBA1	5453.84	2919.98	4959.06	10391.3	9172.84	9008.19	0.00931498	-1.14754	1.35602
UGP1	26642.6	32494.2	32360.2	32847.1	34018.1	46292.1	0.230211	-0.294898	0.758415
URA2	18748.3	14887.7	20818.7	15353.2	18934.5	16102.9	0.551517	0.103961	0.591788
URA7	1563.7	719.917	1574.83	5609.79	2188.56	2241.08	0.205292	-1.31869	0.777561
URB1	8887.26	9311.68	11109.6	10484.5	9479.88	11013.3	0.538268	-0.0839042	0.59835
URB2	4695.58	5044.4	6136.85	5573.59	5491.21	7536	0.327757	-0.222016	0.686516
UTP10	16739	21077.1	19186.5	14872.6	14018	18650.6	0.173033	0.266609	0.817444
UTP13	13755.1	13193.3	16097.6	11892.4	12229.8	13290.6	0.157087	0.19859	0.834413
UTP14	6245.8	6815.53	7308.86	6732.44	7316.26	7730.24	0.328405	-0.0971301	0.686516
UTP15	12521	23173.9	17227.5	10679.1	14762.2	13401.5	0.264241	0.414159	0.728256
UTP18	4072.95	1657.48	2363.28	1126.98	1493.94	821.422	0.155687	1.17603	0.835029
UTP20	3263.96	4291.46	4805.45	1796.8	4121.63	3237.06	0.269461	0.496477	0.722432
UTP21	7804.68	12384.7	12526.1	8493.59	9360.19	13408.9	0.83419	0.0612185	0.495454
UTP22	9773.12	9541.94	13039.6	7105.93	8465.93	9516.52	0.156312	0.362268	0.835029
UTP25	3659.89	6056.95	6018.68	3369.69	4273.47	3804.96	0.206389	0.427976	0.776914
UTP4	7922.72	12077	10765.2	10211.5	9247.53	13483.6	0.703384	-0.101944	0.536664
UTP5	7045.87	11932.7	9682	8911.48	8876.65	11664.6	0.884379	-0.0602709	0.478138
UTP6	4861.59	6583.54	6522.69	4272.43	5616.04	6531.33	0.583694	0.137923	0.578579
UTP7	2988.05	5765.49	4808.38	4159.99	3963.74	6256.95	0.815806	-0.105568	0.499809
UTP8	6044.82	6660.17	6884.76	7931.61	8284.86	11711.5	0.14241	-0.491095	0.85207
UTP9	4224.38	3097.23	4607.52	3460.7	3894.97	4578.39	0.997804	-0.0112696	0.446287
VAC8	394.585	197.728	752.55	916.621	585.711	995.863	0.138939	-1.06227	0.857541
VAS1	5875.93	3905.51	7113.52	8394.92	11013	8492.05	0.0447865	-0.755291	1.09802
VID27	825.735	1987.75	2091.01	841.37	1512.12	710.203	0.279658	0.641801	0.715008
VIP1	2615.59	3712.11	4396.26	4102.7	5452.18	4713.3	0.148289	-0.43483	0.842298
VMA1	38466.8	155444	73889.3	41659.3	94942.3	66018.4	0.60982	0.252914	0.569245
VMA13	2907.02	1944.05	3089.57	8599.66	3648.21	3971.98	0.22284	-0.945103	0.764677
VMA2	17144.9	6026.42	11411.4	25076.2	18109.8	15722.2	0.131251	-0.866083	0.870047
VMA5	4588.97	3299.81	4714.21	17118.7	5761.52	4847.47	0.32934	-0.91454	0.686414
VPH1	3144.33	3176.39	3638.26	5343.36	4301.06	6102.78	0.0556359	-0.649505	1.04793
VPS1	1.18877e+06	1.45307e+06	1.3855e+06	192346	1.40145e+06	2.73977e+06	0.902657	0.565406	0.474382
VPS13	779.653	734.481	960.39	560.18	950.169	657.802	0.50348	0.21715	0.612566
VTC2	1603.96	2475.59	2523.58	3695.97	3320.95	3078.6	0.0389561	-0.638313	1.12269
VTC3	7835.18	3614.37	7853.91	10530	8847.56	9154.06	0.149815	-0.646333	0.840623
VTC4	8915.51	6074.62	10951.3	13167.1	11210.8	13274.9	0.0923983	-0.574726	0.952554
WBP1	10724.9	3511.15	4893.86	1771.97	2175.74	1659.2	0.177667	1.61615	0.812121
WRS1	2246.06	3314.85	5128.28	5894.1	4521.74	5177.27	0.181955	-0.617842	0.806902
WTM1	1701.15	1396.85	1637.43	5871.15	4819.42	4751.56	0.00716161	-1.70359	1.37777
XRN1	10490.4	14613.8	13698.5	11665.6	10430.1	14333.8	0.666031	0.0893301	0.549976
YDJ1	21775.6	9288.88	16882.4	13271.4	13254.8	15142.2	0.624608	0.119465	0.562899
YDR341C	8687.82	2409.57	5452.73	9025.95	9342.97	6430.99	0.270073	-0.749416	0.72224
YEF3	179292	126408	177496	177122	234191	155230	0.400098	-0.226219	0.653456
YGR054W	2653.82	2485.38	1997.91	3593.29	2664.3	3521.51	0.0792175	-0.451742	0.983275
YHB1	12106.2	2643.64	7208.21	10532.7	14119.7	9119.92	0.292587	-0.851871	0.705157
YHR020W	7737.15	6067.89	8988.4	14687.8	11517	12857.5	0.012421	-0.78857	1.33875
YKT6	1277.33	421.297	1103.06	3334.38	549.246	799.491	0.559445	-0.434182	0.587347
YMR262W	2977.27	7272.51	7660.68	610.33	791.341	820.37	0.0731181	2.90318	0.995489
YNK1	1712.86	653.591	1356.88	854.143	1204.55	1029.38	0.573662	0.173448	0.58242
YPK1	518.375	977.266	960.088	2307.49	924.387	681.553	0.442036	-0.526553	0.633867
YPP1	1222.22	641.205	1301.11	785.967	516.422	699.911	0.195392	0.614566	0.789225
YPT1	7459.06	12270	11680	13417.1	11715.7	18921.5	0.195354	-0.492104	0.789225
YRA1	28015.2	43630.4	40298.2	23046.8	32996.2	26995.9	0.173009	0.420884	0.817444
YTA7	1728.86	10469.5	4591.38	1189.98	4728.29	2395.59	0.392754	0.874746	0.657575
YTM1	45325.8	13210	20071.8	14702.4	18701.8	25435.5	0.576367	0.260355	0.58242
ZUO1	10073.3	8739.16	9975.32	14926.7	11893.8	16286.7	0.0548959	-0.573087	1.05024
